# Gene conversion explains elevated diversity in the immunity modulating APL1 gene of the malaria vector *Anopheles funestus*

**DOI:** 10.1101/2021.11.25.470000

**Authors:** Jack Hearn, Jacob M. Riveron, Helen Irving, Gareth D. Weedall, Charles S. Wondji

## Abstract

The leucine rich repeat gene APL1 is a key component of immunity to *Plasmodium* and other microbial pathogens in *Anopheles* mosquitoes. In the malaria vector *Anopheles funestus* the APL1 gene has four paralogues which occur along the same chromosome arm. We show that APL1 has exceptional levels of non-synonymous polymorphism across the range of *An. funestus* with an average π_n_ of 0.027 versus a genome-wide average of 0.002, and π_n_ (and π_s_) is consistently high in populations across Africa. The pattern of APL1 diversity was consistent between independent pooled-template and target-enrichment datasets, however no link between APL1 diversity and insecticide-resistance was observed with the phenotyped target-enrichment dataset. Two further innate immunity genes of the gambicin anti-microbial peptide family had π_n_/π_s_ ratios greater than one, possibly driven by either positive or balancing selection. Cecropin antimicrobial peptides were expressed much more highly than other anti-microbial peptide genes, an observation discordant with current models of anti-microbial peptide activity. The observed APL1 diversity likely results from gene conversion between paralogs, as evidenced by shared polymorphisms, overlapping read mappings, and recombination events among paralogues. Gene conversion at APL1 versus alternative explanations is concordant with similarly elevated diversity in APL1 and TEP1 loci in *An. gambiae*. In contrast, the more closely related *An. stephensi* which also encodes a single-copy of APL1 does not show this elevated diversity. We hypothesise that a more open chromatin formation at the APL1 locus due to higher gene expression than its paralogues enhances gene conversion, and therefore increased polymorphism, at APL1.
