## Supplementary material for "Gene conversion explains elevated diversity in the immunity modulating APL1 gene of the malaria vector *Anopheles funestus*": Table S1

### Sheet: PoolSeq.mappings
Supplementary Table 1. Read alignments for PoolSeq and SureSelect samples generated from bam alignment files using command 'sambamba flagstat'.
Sample Name and origin	Total reads	Total reads mapped	% Total reads mapped	Properly paired	% Properly paired
PoolSeq data
Benin	99890617	91701493	91.8	86271988	87.46
Cameroon	99177938	69641126	70.22	65125876	66.29
DRC Kinshasa	107909127	74470449	69.01	68631668	64.23
DRC Mikalayi	109502029	100621412	91.89	94619642	87.41
FANG	102755679	96562697	93.97	90317718	89.01
FUMOZ	97382139	90513844	92.95	85460516	88.71
Ghana	101104366	71139437	70.36	66623546	66.53
Mozambique 2016	167367569	86107681	51.45	81062506	48.8
Mozambique 2002	103672721	87151438	84.06	81551088	79.49
Malawiawi 2002	101021997	93680230	92.73	87970828	88.06
Malawiawi 2014	90911993	35249361	38.77	33227864	36.72
Uganda	97804604	89008099	91.01	83237262	86.14
SureSelect data
01-Cameroon-Permethrin-Alive-10	1476892	1435638	97.21	1374118	93.59
01-Malawi-Permethrin-60-Dead	1572667	1534194	97.55	1466142	93.86
01-Uganda-120-Alive-14	1259124	1224043	97.21	1170528	93.48
02-Cameroon-Permethrin-Alive-13	1326104	1288465	97.16	1233006	93.54
02-Malawi-Permethrin-60-Dead	1606144	1568755	97.67	1496388	93.78
02-Uganda-120-Alive-18	1320415	1282385	97.12	1219980	92.92
03-Cameroon-Permethrin-Alive-24	1507001	1463645	97.12	1401088	93.57
03-Malawi-Permethrin-60-Dead	1612034	1575157	97.71	1506544	94.04
03-Uganda-120-Alive-19	1299235	1260715	97.04	1188884	92.05
04-Cameroon-Permethrin-Alive-42	1404673	1365462	97.21	1311436	94
04-Malawi-Permethrin-60-Dead	1202465	1175922	97.79	1120814	93.81
04-Uganda-120-Alive-20	1260345	1223551	97.08	1158238	92.46
05-Cameroon-Permethrin-Alive-45	1501163	1459477	97.22	1396258	93.6
05-Malawi-Permethrin-60-Dead	1725455	1685321	97.67	1607772	93.76
05-Uganda-120-Alive-25	1269265	1231057	96.99	1172332	92.86
06-Cameroon-Permethrin-Alive-46	1388279	1348030	97.1	1282616	93.13
06-Malawi-Permethrin-60-Dead	1595079	1560080	97.81	1491896	94.12
06-Uganda-120-Alive-26	1312414	1273945	97.07	1211068	92.85
07-Cameroon-Permethrin-Alive-47	1331818	1294042	97.16	1232554	93.1
07-Malawi-Permethrin-60-Dead	1495938	1458843	97.52	1390190	93.51
07-Uganda-120-Alive-27	1281832	1243750	97.03	1182872	92.82
08-Cameroon-Permethrin-Alive-52	1520878	1478566	97.22	1416898	93.77
08-Malawi-Permethrin-60-Dead	1316321	1283793	97.53	1228174	93.85
08-Uganda-120-Alive-28	1305887	1267517	97.06	1211998	93.31
09-Cameroon-Permethrin-Alive-53	1549294	1501611	96.92	1444232	93.71
09-Fang-03	1027651	1001867	97.49	957980	93.81
09-Malawi-Permethrin-60-Dead	1461592	1424299	97.45	1361366	93.66
09-Uganda-120-Alive-29	1395980	1354597	97.04	1297668	93.46
10-Cameroon-Permethrin-Alive-54	1657938	1605221	96.82	1532482	92.93
10-Fang-05	1112676	1084003	97.42	1027444	92.94
10-Malawi-Permethrin-60-Dead	1743060	1700219	97.54	1626956	93.91
10-Uganda-120-Alive-30	1147184	1112552	96.98	1053500	92.36
11-Cameroon-Permethrin-Dead-15	1479051	1433127	96.9	1370956	93.22
11-Fang-08	991362	967224	97.57	920986	93.5
11-Malawi-Permethrin-180-AL	1835119	1789603	97.52	1711260	93.8
11-Uganda-45-Dead-13	1342573	1302750	97.03	1233656	92.4
12-Cameroon-Permethrin-Dead-16	1163246	1127919	96.96	1078088	93.2
12-Fang-11	1114493	1087156	97.55	1039414	93.87
12-Malawi-Permethrin-180-AL	1762215	1720071	97.61	1640282	93.67
12-Uganda-45-Dead-14	1383555	1342220	97.01	1280516	93.14
13-Cameroon-Permethrin-Dead-24	1470359	1424211	96.86	1360150	93.04
13-Fang-19	1081985	1056643	97.66	1009028	93.88
13-Malawi-Permethrin-180-AL	1557300	1517705	97.46	1444754	93.33
13-Uganda-45-Dead-15	1285547	1241541	96.58	1180810	92.33
14-Cameroon-Permethrin-Dead-26	1401857	1356956	96.8	1289296	92.5
14-Fang-22	1140099	1112438	97.57	1060240	93.61
14-Malawi-Permethrin-180-AL	1559150	1519751	97.47	1453342	93.75
14-Uganda-45-Dead-16	1246859	1208014	96.88	1147612	92.54
15-Cameroon-Permethrin-Dead-27	1609497	1558369	96.82	1486478	92.86
15-Fang-24	968846	944377	97.47	899666	93.46
15-Malawi-Permethrin-180-AL	1675044	1632790	97.48	1564608	93.97
15-Uganda-45-Dead-17	1506158	1456843	96.73	1385826	92.55
16-Cameroon-Permethrin-Dead-31	1053709	1001655	95.06	949512	90.72
16-Fang-26	1130596	1102109	97.48	1050756	93.54
16-Malawi-Permethrin-180-AL	1538450	1498396	97.4	1436832	93.91
16-Uganda-45-Dead-18	1260495	1219044	96.71	1171164	93.39
17-Cameroon-Permethrin-Dead-33	1489358	1439802	96.67	1373760	92.77
17-Fang-28	952351	926545	97.29	886344	93.61
17-Malawi-Permethrin-180-AL	1531883	1492553	97.43	1430398	93.91
17-Uganda-60-Dead-19	1258580	1214574	96.5	1159086	92.65
18-Cameroon-Permethrin-Dead-34	1506872	1457091	96.7	1391632	92.87
18-Fang-31	1004933	977747	97.29	929676	93.09
18-Malawi-Permethrin-180-AL	1526286	1485615	97.34	1415236	93.25
18-Uganda-60-Dead-20	985509	957031	97.11	912044	93.06
19-Cameroon-Permethrin-Dead-35	1536682	1483336	96.53	1419128	92.86
19-Fumoz-02	1012496	985562	97.34	940388	93.29
19-Malawi-Permethrin-180-AL	1609542	1568276	97.44	1506684	94.11
19-Uganda-60-Dead-25	1395726	1354130	97.02	1292596	93.15
20-Cameroon-Permethrin-Dead-40	1557138	1507954	96.84	1436968	92.77
20-Fumoz-04	1055238	1027793	97.4	987122	93.93
20-Malawi-Permethrin-180-AL	1450495	1413670	97.46	1345916	93.37
20-Uganda-60-Dead-30	1460722	1417273	97.03	1357234	93.44
21-Fumoz-06	1100928	1071247	97.3	1028626	93.81
22-Fumoz-07	1035881	1009065	97.41	963526	93.43
23-Fumoz-08	1096697	1068722	97.45	1024972	93.91
24-Fumoz-09	1093194	1064224	97.35	1026612	94.29
25-Fumoz-10	1092187	1060905	97.14	1018670	93.62
26-Fumoz-17	1080187	1051032	97.3	1007652	93.68
27-Fumoz-30	1004434	975777	97.15	932680	93.24
28-Fumoz-38	1051080	1022578	97.29	984554	94.07
