## Supplementary material for "Gene conversion explains elevated diversity in the immunity modulating APL1 gene of the malaria vector *Anopheles funestus*": Table S2

### Sheet: Locations
Supplementary Table 2. Chromosomal locations of APL1, LRIM and TEP genes identified in the An. funestus version F3 genome adapted from Vectorbase version 51 gff annotation file. APL1 and paralogues are bolded. Chromosome = chromosome of gene, Source = data source, Type = type of feature, all are protein coding genes, Start = start of gene on chromosome, End = end of gene on chromosome, Strand = g…
Chromosome	Source	Type	Start	End	Strand	Gene	Vectorbase description
AfunF3_3	VEuPathDB	protein_coding_gene	2773512	2775324	-	ID=AFUN009271	description=leucine-rich immune protein (Short) [Source:Projected from Anopheles gambiae (AGAP007455) VB Community Annotation]
AfunF3_2	VEuPathDB	protein_coding_gene	65259888	65264421	-	ID=AFUN006598	description=thioester-containing protein [Source:Projected from Anopheles gambiae (AGAP008654) VB Community Annotation]
AfunF3_3	VEuPathDB	protein_coding_gene	76069864	76071200	+	ID=AFUN018764	description=unspecified product
AfunF3_3	VEuPathDB	protein_coding_gene	2775768	2777499	+	ID=AFUN016594	description=leucine-rich immune protein (Short) [Source:Projected from Anopheles gambiae (AGAP007454) VB Community Annotation]
AfunF3_3	VEuPathDB	protein_coding_gene	84664105	84668657	+	ID=AFUN007232	description=Leucine rich immune protein (Coil-less) [Source:UniProtKB/TrEMBL%3BAcc:A0A182RLW0]
AfunF3_3	VEuPathDB	protein_coding_gene	65727735	65732680	+	ID=AFUN015716	description=unspecified product
AfunF3_3	VEuPathDB	protein_coding_gene	76060557	76065748	-	ID=AFUN018618	description=unspecified product
AfunF3_3	VEuPathDB	protein_coding_gene	75231988	75236966	+	ID=AFUN018690	description=unspecified product
AfunF3_3	VEuPathDB	protein_coding_gene	75858590	75863975	-	ID=AFUN018534	description=unspecified product
AfunF3_3	VEuPathDB	protein_coding_gene	30421912	30423120	+	ID=AFUN004120	description=leucine-rich immune protein (Short) [Source:Projected from Anopheles gambiae (AGAP006327) VB Community Annotation]
AfunF3_3	VEuPathDB	protein_coding_gene	18599830	18601235	-	ID=AFUN016424	description=Leucine rich immune protein (Short) [Source:UniProtKB/TrEMBL%3BAcc:A0A1Y9HDU3]
AfunF3_3	VEuPathDB	protein_coding_gene	18367723	18369965	-	ID=AFUN018581	description=unspecified product
AfunF3_3	VEuPathDB	protein_coding_gene	18083761	18085978	-	ID=AFUN000597	description=unspecified product
AfunF3_3	VEuPathDB	protein_coding_gene	17625558	17629393	-	ID=AFUN000288	description=unspecified product
AfunF3_3	VEuPathDB	protein_coding_gene	76071531	76073554	+	ID=AFUN018559	description=A2M_recep domain-containing protein [Source:UniProtKB/TrEMBL%3BAcc:A0A4Y0BET9]
AfunF3_3	VEuPathDB	protein_coding_gene	75881506	75886793	-	ID=AFUN018503	description=unspecified product
AfunF3_3	VEuPathDB	protein_coding_gene	18942926	18944979	+	ID=AFUN011055	description=leucine rich immune protein (TM)
AfunF3_3	VEuPathDB	protein_coding_gene	75888737	75894405	+	ID=AFUN018616	description=unspecified product
AfunF3_3	VEuPathDB	protein_coding_gene	75278064	75283069	-	ID=AFUN018617	description=unspecified product
AfunF3_2	VEuPathDB	protein_coding_gene	81742747	81761010	-	ID=AFUN020666	description=thioester-containing protein [Source:Projected from Anopheles gambiae (AGAP008364) VB Community Annotation]
AfunF3_2	VEuPathDB	protein_coding_gene	81767595	81772644	-	ID=AFUN021443	description=thioester-containing protein [Source:Projected from Anopheles gambiae (AGAP008368) VB Community Annotation]
AfunF3_3	VEuPathDB	protein_coding_gene	7396713	7400238	+	ID=AFUN007672	description=leucine rich immune protein (Short)
AfunF3_3	VEuPathDB	protein_coding_gene	75481207	75487760	+	ID=AFUN018736	description=unspecified product
AfunF3_3	VEuPathDB	protein_coding_gene	75225751	75230861	+	ID=AFUN018758	description=unspecified product
AfunF3_3	VEuPathDB	protein_coding_gene	75555718	75556446	-	ID=AFUN018982	description=A2M domain-containing protein [Source:UniProtKB/TrEMBL%3BAcc:A0A4Y0BFY1]
AfunF3_3	VEuPathDB	protein_coding_gene	2777510	2779094	-	ID=AFUN014990	description=leucine-rich immune protein (Short)
AfunF3_3	VEuPathDB	protein_coding_gene	75218331	75223416	+	ID=AFUN018700	description=unspecified product
AfunF3_2	VEuPathDB	protein_coding_gene	11212108	11213483	+	ID=AFUN016429	description=leucine-rich immune protein (Short)
AfunF3_3	VEuPathDB	protein_coding_gene	74807431	74810448	-	ID=AFUN018750	description=unspecified product
AfunF3_2	VEuPathDB	protein_coding_gene	11210847	11212099	+	ID=AFUN016430	description=Leucine rich immune protein (Coil-less) [Source:UniProtKB/TrEMBL%3BAcc:A0A1Y9HDV4]
AfunF3_3	VEuPathDB	protein_coding_gene	17816264	17818469	+	ID=AFUN000279	description=unspecified product
AfunF3_3	VEuPathDB	protein_coding_gene	75245437	75246912	+	ID=AFUN018642	description=unspecified product
AfunF3_3	VEuPathDB	protein_coding_gene	75435621	75440579	-	ID=AFUN018885	description=unspecified product
AfunF3_3	VEuPathDB	protein_coding_gene	75705720	75710907	-	ID=AFUN018792	description=unspecified product
AfunF3_2	VEuPathDB	protein_coding_gene	96484344	96521514	-	ID=AFUN006130	description=thioester-containing protein [Source:Projected from Anopheles gambiae (AGAP008407) VB Community Annotation]
AfunF3_3	VEuPathDB	protein_coding_gene	76281565	76286030	-	ID=AFUN018479	description=unspecified product
AfunF3_3	VEuPathDB	protein_coding_gene	75696944	75701845	-	ID=AFUN018632	description=unspecified product
AfunF3_3	VEuPathDB	protein_coding_gene	19731818	19733916	-	ID=AFUN021989	description=leucine-rich immune protein (Coil-less) [Source:Projected from Anopheles gambiae (AGAP005744) VB Community Annotation]
AfunF3_3	VEuPathDB	protein_coding_gene	75247116	75250401	+	ID=AFUN018670	description=unspecified product
AfunF3_3	VEuPathDB	protein_coding_gene	18621745	18623456	+	ID=AFUN003917	description=leucine-rich immune protein (Long)
AfunF3_3	VEuPathDB	protein_coding_gene	75607575	75612632	-	ID=AFUN018584	description=unspecified product
AfunF3_2	VEuPathDB	protein_coding_gene	81761930	81767153	-	ID=AFUN021442	description=thioester-containing protein [Source:Projected from Anopheles gambiae (AGAP008366) VB Community Annotation]
AfunF3_3	VEuPathDB	protein_coding_gene	2770393	2773431	-	ID=AFUN009272	description=leucine-rich immune protein (Short) [Source:Projected from Anopheles gambiae (AGAP007456) VB Community Annotation]
AfunF3_3	VEuPathDB	protein_coding_gene	9275988	9278170	+	ID=AFUN007013	description=leucine rich immune protein (Coil-less)
AfunF3_3	VEuPathDB	protein_coding_gene	75347785	75352913	-	ID=AFUN019033	description=unspecified product
AfunF3_3	VEuPathDB	protein_coding_gene	30895761	30897576	-	ID=AFUN005964	description=leucine-rich immune protein (Long) [Source:Projected from Anopheles gambiae (AGAP006348) VB Community Annotation]
AfunF3_3	VEuPathDB	protein_coding_gene	76068348	76069820	+	ID=AFUN018987	description=unspecified product
AfunF3_3	VEuPathDB	protein_coding_gene	75745573	75748816	+	ID=AFUN018808	description=unspecified product
AfunF3_3	VEuPathDB	protein_coding_gene	75556533	75557235	-	ID=AFUN019063	description=A2M_N_2 domain-containing protein [Source:UniProtKB/TrEMBL%3BAcc:A0A4Y0BF72]
AfunF3_3	VEuPathDB	protein_coding_gene	76037366	76042730	-	ID=AFUN018567	description=unspecified product
AfunF3_3	VEuPathDB	protein_coding_gene	75444451	75449610	-	ID=AFUN018847	description=thioester-containing protein [Source:Projected from Anopheles gambiae (AGAP010812) VB Community Annotation]
AfunF3_2	VEuPathDB	protein_coding_gene	14203415	14204890	+	ID=AFUN009100	description=leucine rich immune protein (Coil-less)
AfunF3_3	VEuPathDB	protein_coding_gene	75894915	75899761	+	ID=AFUN018499	description=unspecified product
AfunF3_3	VEuPathDB	protein_coding_gene	75207322	75213983	+	ID=AFUN018663	description=unspecified product
AfunF3_3	VEuPathDB	protein_coding_gene	79775185	79776373	-	ID=AFUN003274	description=leucine rich immune protein (Coil-less)
AfunF3_3	VEuPathDB	protein_coding_gene	76073819	76078675	+	ID=AFUN018554	description=unspecified product
AfunF3_3	VEuPathDB	protein_coding_gene	18603025	18604993	-	ID=AFUN016423	description=leucine-rich immune protein (Long)
AfunF3_3	VEuPathDB	protein_coding_gene	84733528	84738097	+	ID=AFUN019122	description=leucine-rich immune protein (Coil-less) [Source:Projected from Anopheles gambiae (AGAP010675) VB Community Annotation]
AfunF3_3	VEuPathDB	protein_coding_gene	74798049	74803042	-	ID=AFUN019003	description=unspecified product
AfunF3_3	VEuPathDB	protein_coding_gene	18596757	18598937	-	ID=AFUN018743	description=unspecified product
