## Supplementary material for "Gene conversion explains elevated diversity in the immunity modulating APL1 gene of the malaria vector *Anopheles funestus*": Table S3

### Sheet: Sheet1
Supplementary Table 3. Gene rankings and population genetic metrics for immune genes of each class investigated from PoolSeq data.
APL genes
product	mean.N_Sites	mean.S_Sites	mean.PiN	sd.PiN	mean.PiS	sd.PiS	Rank
AFUN018743	1475.8	426.201	0.0271606	0.00226838	0.0355434	0.00462455	15
AFUN018581	1396.35	409.62	0.0229223	0.00356604	0.0356281	0.00614956	34
AFUN000288	2320.7	688.295	0.0116399	0.00517682	0.0186	0.00753996	258
AFUN000279	1399.86	406.14	0.0101128	0.00708729	0.0121714	0.00939802	365
AFUN000597	1401.36	404.639	0.00837644	0.00595379	0.00838251	0.00559875	583
LRIM gene
product	mean.N_Sites	mean.S_Sites	mean.PiN	sd.PiN	mean.PiS	sd.PiS	Rank
AFUN005964	1212.08	353.907	0.0138162	0.00301463	0.0370849	0.00894482	168
AFUN014990	1047.51	308.492	0.01086	0.00350739	0.021548	0.00575273	314
AFUN009271	1101.62	308.381	0.00821164	0.00284276	0.0231857	0.00763761	607
AFUN021989	971.93	294.07	0.00655118	0.00198338	0.0206365	0.00560548	962
AFUN009100	719.618	258.382	0.00641285	0.00207756	0.0271982	0.00532445	1010
AFUN009272	1223.36	378.642	0.00594632	0.00246164	0.0237365	0.00940623	1140
AFUN007013	995.651	315.349	0.00507359	0.00171431	0.0288065	0.0107118	1498
AFUN016430	815.093	258.907	0.00409084	0.00217933	0.0427696	0.015091	2051
AFUN007232	912.781	296.219	0.00396005	0.00199755	0.0200606	0.00529182	2143
AFUN016429	847.882	268.118	0.00344027	0.000931303	0.0242474	0.00575149	2548
AFUN019122	910.961	298.039	0.0031239	0.00158715	0.00814219	0.00463441	2842
AFUN003917	1224.54	419.46	0.00311799	0.00168	0.0132565	0.0059169	2847
AFUN016594	1217.87	366.128	0.00294902	0.00150213	0.0300994	0.0100673	3055
AFUN007672	1102.98	358.019	0.00224306	0.00109247	0.0221198	0.0115454	4036
AFUN011055	1298.17	411.827	0.0018712	0.00035958	0.0232882	0.00414217	4665
AFUN016424	925.004	298.996	0.00155169	0.000773571	0.020308	0.00464657	5352
AFUN003274	682.181	205.819	0.00101142	0.000948611	0.029555	0.0200979	6807
AFUN004120	803.825	246.175	0.000996397	0.000511933	0.0172527	0.0102099	6861
AFUN016423	1132.05	334.946	0.000579284	0.000539653	0.0359504	0.0113959	8540
TEP genes
product	mean.N_Sites	mean.S_Sites	mean.PiN	sd.PiN	mean.PiS	sd.PiS	Rank
AFUN019003	3049.17	922.769	0.0171105	0.00560847	0.0365281	0.0104669	94
AFUN015716	3036.91	911.082	0.0158189	0.00476865	0.0173759	0.00535004	117
AFUN018750	1844.06	540.936	0.015444	0.00573813	0.0358547	0.0132518	124
AFUN018479	2808.05	851.954	0.01502	0.0030941	0.0363341	0.00704257	140
AFUN019033	3104.71	924.282	0.0132807	0.00533769	0.0312487	0.0124936	189
AFUN018690	3048.43	923.437	0.012376	0.00363884	0.03654	0.011336	217
AFUN018559	972.1	284.9	0.0116842	0.00379572	0.042927	0.0131179	253
AFUN018584	3103.28	922.716	0.0112285	0.00494128	0.0294307	0.0136994	288
AFUN018736	3105.85	920.098	0.0107321	0.00560538	0.0213147	0.00875803	325
AFUN018758	3095.66	933.324	0.010434	0.00250208	0.040486	0.00929191	341
AFUN018987	884.328	261.672	0.0100062	0.00307787	0.0274541	0.0109394	372
AFUN021443	3070.18	946.824	0.00959502	0.00112304	0.0181891	0.00256799	406
AFUN018534	3126.63	917.365	0.00955375	0.00291931	0.0281049	0.00986207	410
AFUN018567	3119.46	924.543	0.00954641	0.00266298	0.0370149	0.00931816	411
AFUN018670	2094.44	629.538	0.00938532	0.00428021	0.0232359	0.0115744	434
AFUN018642	939.301	281.699	0.00936197	0.0047638	0.0357677	0.0196686	439
AFUN018885	3055.09	889.911	0.00785428	0.00280441	0.0242896	0.00935298	662
AFUN018700	3118.04	928.961	0.00778026	0.00148025	0.0329414	0.00802028	675
AFUN018616	3110.95	918.054	0.00733312	0.00307155	0.0208306	0.00829605	762
AFUN018808	2072.42	588.577	0.00727969	0.00350633	0.0230791	0.0093927	782
AFUN018499	3044.25	915.746	0.00716563	0.00374171	0.01933	0.00962824	812
AFUN018617	3097.62	931.38	0.00708019	0.00365311	0.0211822	0.0105149	830
AFUN006598	3034.47	937.526	0.00667475	0.00204757	0.0291257	0.00535121	930
AFUN018663	3110.69	933.314	0.00620885	0.00164132	0.0276651	0.00792796	1067
AFUN018554	3049.75	916.255	0.00610635	0.00344114	0.0123447	0.00664096	1091
AFUN021442	3174.49	971.507	0.00521434	0.000744402	0.0305272	0.00506898	1442
AFUN018764	717.388	206.612	0.0047017	0.00203638	0.0139433	0.00593478	1671
AFUN018847	3067.88	955.12	0.00431506	0.00160919	0.0137782	0.00576157	1887
AFUN018618	3094.6	919.404	0.00376673	0.00209164	0.0128347	0.00730419	2284
AFUN018503	3100.48	916.516	0.00338094	0.00175691	0.0111853	0.00618898	2603
AFUN020666	3393.29	1043.7	0.00215527	0.000861061	0.0265965	0.012625	4176
AFUN019063	350.07	96.9298	0.00169295	0.00322459	0.00523331	0.00657456	5017
AFUN018792	3071.41	957.594	0.00164259	0.0010264	0.00746777	0.00359268	5141
AFUN018632	3063.4	893.596	0.00158916	0.00118983	0.00426619	0.00349655	5252
AFUN006130	4117.11	1315.89	0.00050483	0.000417346	0.0271092	0.0133482	8871
AFUN018982	474	144	0	0	0	0	12573
