## Supplementary material for "Gene conversion explains elevated diversity in the immunity modulating APL1 gene of the malaria vector *Anopheles funestus*": Table S4

### Sheet: Sheet1
Supplementary Table 4. Per country πN and πS estimates from PoolSeq data for genome-wide averages and APL1 and paralogues.
Country	Average Pi Nonsyn	Pi Syn	Gene	Nonsynonymous sites	Synonymous sites	Pi Nonsyn	Pi Syn	Gene	Nonsynonymous sites	Synonymous sites	Pi Nonsyn	Pi Syn	Gene	Nonsynonymous sites	Synonymous sites	Pi Nonsyn	Pi Syn	Gene	Nonsynonymous sites	Synonymous sites	Pi Nonsyn	Pi Syn	Gene	Nonsynonymous sites	Synonymous sites	Pi Nonsyn	Pi Syn
Benin	0.00215452	0.0206692	APL1/AFUN018743	1474.27	427.729	0.0231523	0.0300251	AFUN018581	1397.73	408.112	0.0252486	0.0395397	AFUN000279	1400.52	405.485	0.0162741	0.0188939	AFUN000288	2320.94	688.056	0.0135689	0.0220944	AFUN000597	1401.42	404.578	0.000950797	0.00132413
Cameroon	0.00211273	0.0203514	APL1/AFUN018743	1475.31	426.691	0.0301729	0.0397392	AFUN018581	1396.62	409.334	0.0252381	0.0380575	AFUN000279	1398.17	407.831	0.00278822	0.0020971	AFUN000288	2320.58	688.417	0.0158679	0.026829	AFUN000597	1400.13	405.869	0.00198611	0.00536625
DRC-Kinshasa	0.00267469	0.0330286	APL1/AFUN018743	1474.82	427.175	0.0278205	0.0340934	AFUN018581	1397.32	408.672	0.0240582	0.0383914	AFUN000279	1400.39	405.613	0.00367235	0.00316589	AFUN000288	2321.81	687.186	0.0119644	0.0136186	AFUN000597	1400.77	405.23	0.0143819	0.0168164
DRC-Mikalayi	0.00246686	0.0219915	APL1/AFUN018743	1476.59	425.41	0.0259729	0.0381199	AFUN018581	1396.48	409.507	0.0290575	0.0429863	AFUN000279	1399.34	406.664	0.0217321	0.0246749	AFUN000288	2320.81	688.193	0.0176025	0.026378	AFUN000597	1400.59	405.408	0.0170258	0.0140759
Fang	0.00173475	0.014494	APL1/AFUN018743	1473.98	428.016	0.0234142	0.0263025	AFUN018581	1394.48	411.514	0.0201367	0.0218358	AFUN000279	1400.14	405.855	0.00905331	0.00924248	AFUN000288	2322.24	686.757	0.00568919	0.0068766	AFUN000597	1401.46	404.545	0.0105667	0.0123602
Fumoz	0.00146197	0.0121958	APL1/AFUN018743	1478.2	423.797	0.0288971	0.0313181	AFUN018581	1395.14	410.863	0.0164341	0.0297135	AFUN000279	1399.63	406.366	0.00575455	0.00747806	AFUN000288	2321.06	687.941	0.005368	0.00914663	AFUN000597	1402.59	403.408	0.0126773	0.0116595
Ghana	0.00207438	0.0199876	APL1/AFUN018743	1475.06	426.936	0.0283077	0.0375109	AFUN018581	1396.9	409.063	0.0235134	0.0364305	AFUN000279	1400.33	405.669	0.0131094	0.0118064	AFUN000288	2320.05	688.953	0.016737	0.0260768	AFUN000597	1400.93	405.073	0.00845894	0.00366385
Mozambique2016	0.00237271	0.0208636	APL1/AFUN018743	1476.4	425.599	0.0281568	0.0332077	AFUN018581	1395.89	410.104	0.0205749	0.0347597	AFUN000279	1399.53	406.468	0.00615689	0.00587013	AFUN000288	2321.01	687.994	0.00411304	0.0100441	AFUN000597	1402.04	403.958	0.00605127	0.0124011
Mozambique2002	0.00257558	0.0283902	APL1/AFUN018743	1475.46	426.537	0.0264657	0.0365416	AFUN018581	1395.12	410.881	0.0181282	0.0279863	AFUN000279	1400	405.999	0.00661903	0.0105151	AFUN000288	2319.72	689.282	0.0103893	0.0168832	AFUN000597	1401.31	404.687	0.00382305	0.00282405
Malawi2002	0.0024789	0.0224737	APL1/AFUN018743	1477.35	424.646	0.0300309	0.0421382	AFUN018581	1396.85	409.134	0.0221642	0.0371942	AFUN000279	1399.67	406.331	0.0146731	0.0212793	AFUN000288	2320.6	688.402	0.0152473	0.0248576	AFUN000597	1401.61	404.395	0.0175927	0.0138903
Malawi2014	0.00218737	0.0197523	APL1/AFUN018743	1476.39	425.611	0.0275513	0.038181	AFUN018581	1396.72	409.281	0.0252653	0.0394541	AFUN000279	1399.94	406.058	0.000615105	0.00121782	AFUN000288	2319.69	689.312	0.00583995	0.0148589	AFUN000597	1401.5	404.5	0.00274083	0.00264877
Uganda	0.00217223	0.0207524	APL1/AFUN018743	1475.74	426.262	0.0259855	0.0393429	AFUN018581	1396.98	408.976	0.0252489	0.0411878	AFUN000279	1400.66	405.343	0.0209051	0.0298153	AFUN000288	2319.95	689.052	0.0172915	0.0255362	AFUN000597	1401.98	404.016	0.00426184	0.00355968
Average	0.00220556	0.0212459	APL1/AFUN018743	1475.8	426.201	0.0271606	0.0355434	AFUN018581	1396.35	409.62	0.0229223	0.0356281	AFUN000279	1399.86	406.14	0.0101128	0.0121714	AFUN000288	2320.7	688.295	0.0116399	0.0186	AFUN000597	1401.36	404.639	0.00837644	0.00838251
