## Supplementary material for "Gene conversion explains elevated diversity in the immunity modulating APL1 gene of the malaria vector *Anopheles funestus*": Table S5

### Sheet: Sheet1
Supplementary Table 5. Global Fst estimates for immune genes estimated from PoolSeq populations. Gene = VectorBase identifier, Function = class of gene, Fst = global Fst estimate and No of SNPs = number of SNPs contributing to Fst estimate.
Gene	Function	Fst	No of SNPs
AFUN000279	APL1 paralogue	0.366151	2
AFUN000288	APL1 paralogue	0.179286	92
AFUN000597	APL1 paralogue	NA	0
AFUN003274	LRIM	0.171403	70
AFUN003917	LRIM	0.180202	77
AFUN004120	LRIM	0.174593	55
AFUN005964	LRIM1	0.151379	211
AFUN006130	TEP	0.120555	347
AFUN006598	TEP	0.253124	299
AFUN006610	Gambicin	0.13	23
AFUN006611	Gambicin	0.16913	13
AFUN006612	Gambicin paralogue	0.104452	12
AFUN007013	LRIM	0.210208	88
AFUN007232	LRIM	0.158779	23
AFUN007672	LRIM	0.15013	105
AFUN009100	LRIM	0.127384	64
AFUN009271	LRIM	0.360235	130
AFUN009272	LRIM	0.308322	126
AFUN011055	LRIM	0.141225	73
AFUN014990	LRIM	0.301176	143
AFUN015716	TEP	0.173068	330
AFUN016423	LRIM	0.15285	93
AFUN016424	LRIM	0.202856	51
AFUN016429	LRIM	0.160034	66
AFUN016430	LRIM	0.209293	89
AFUN016594	LRIM	0.330875	108
AFUN018479	TEP	0.0701596	221
AFUN018499	TEP	0.216632	33
AFUN018503	TEP	0.124717	3
AFUN018534	TEP	0.138323	96
AFUN018554	TEP	0.151636	10
AFUN018559	TEP	0.157002	76
AFUN018567	TEP	0.154361	122
AFUN018581	APL1 paralogue	0.0995681	234
AFUN018584	TEP	0.107023	63
AFUN018616	TEP	0.204049	17
AFUN018617	TEP	0.190318	16
AFUN018618	TEP	0.285875	65
AFUN018632	TEP	NA	0
AFUN018642	TEP	0.158967	10
AFUN018663	TEP	0.269815	197
AFUN018670	TEP	0.324535	33
AFUN018690	TEP	0.258952	260
AFUN018700	TEP	0.195289	293
AFUN018736	TEP	0.162846	45
AFUN018743	APL1	0.131194	286
AFUN018750	TEP	0.172698	7
AFUN018758	TEP1	0.115495	387
AFUN018764	TEP	0.144379	5
AFUN018792	TEP	0.175542	6
AFUN018808	TEP	0.115209	39
AFUN018847	TEP	0.259918	102
AFUN018885	TEP	0.205724	203
AFUN018987	TEP	0.112677	9
AFUN019003	TEP	0.141088	207
AFUN019026	Fibrinogen	0.111428	52
AFUN019033	TEP	0.232872	105
AFUN019063	TEP	NA	0
AFUN019122	LRIM	0.253109	9
AFUN020666	TEP	0.239852	434
AFUN021442	TEP	0.199137	344
AFUN021443	TEP	0.173619	279
AFUN021989	LRIM	0.240931	87
