## Supplementary material for "Gene conversion explains elevated diversity in the immunity modulating APL1 gene of the malaria vector *Anopheles funestus*": Table S6

### Sheet: Sheet1
Supplementary Table 6. πN, πS and numbers of non-synonymous and synonymous sites for other immunity-related genes in An. funestus PoolSeq data.
file	product	Description	N_sites	S_sites	piN	piS	piN/piS
Benin	AFUN006611	Gambicin	185.103	60.8973	0.00906256	0.00879761	1.03012
Cameroon	AFUN006611	Gambicin	184.488	61.5119	0.0167985	0.0180104	0.932714
DRC-Kinshasa	AFUN006611	Gambicin	184.756	61.2438	0.0152264	0.0139633	1.09046
DRC-Mikalayi	AFUN006611	Gambicin	184.629	61.3715	0.0187306	0.017948	1.0436
Fang	AFUN006611	Gambicin	184.516	61.4837	0.0126943	0.0143833	0.882566
Fumoz	AFUN006611	Gambicin	185.151	60.8495	0.00103159	0	0
Ghana	AFUN006611	Gambicin	184.526	61.4741	0.0177871	0.0173005	1.02813
Mozambique2016	AFUN006611	Gambicin	184.808	61.1924	0.0143795	0.00793263	1.8127
Mozambique2002	AFUN006611	Gambicin	184.611	61.3886	0.0179019	0.0107922	1.65879
Malawi2002	AFUN006611	Gambicin	184.654	61.3455	0.0199209	0.0192114	1.03693
Malawi2014	AFUN006611	Gambicin	184.719	61.2807	0.0200754	0.0187227	1.07225
Uganda	AFUN006611	Gambicin	184.881	61.1186	0.0140198	0.0121271	1.15607
Benin	AFUN006610	Gambicin	206.851	66.1493	0.0188667	0.00533373	3.53724
Cameroon	AFUN006610	Gambicin	206.767	66.2328	0.010462	0.0111258	0.940339
DRC-Kinshasa	AFUN006610	Gambicin	206.512	66.4876	0.0150849	0.0161986	0.931252
DRC-Mikalayi	AFUN006610	Gambicin	206.177	66.8227	0.0144052	0.0245148	0.587614
Fang	AFUN006610	Gambicin	206.554	66.4455	0.0078097	0.0229473	0.340332
Fumoz	AFUN006610	Gambicin	206.988	66.0117	0.0149692	0.00769465	1.94541
Ghana	AFUN006610	Gambicin	206.765	66.2345	0.0120561	0.0110566	1.0904
Mozambique2016	AFUN006610	Gambicin	206.465	66.5346	0.0137755	0.0174669	0.788662
Mozambique2002	AFUN006610	Gambicin	206.371	66.6294	0.00982442	0.00878845	1.11788
Malawi2002	AFUN006610	Gambicin	206.345	66.6547	0.0159401	0.0216945	0.734752
Malawi2014	AFUN006610	Gambicin	206.639	66.3613	0.0152636	0.0112824	1.35287
Uganda	AFUN006610	Gambicin	206.612	66.3879	0.0119911	0.00878332	1.36521
Benin	AFUN006612	Gambicin paralogue	175.46	61.5403	0	0.0200204	0
Cameroon	AFUN006612	Gambicin paralogue	175.368	61.6325	0.00163759	0.0216728	0.0755596
DRC-Kinshasa	AFUN006612	Gambicin paralogue	175.384	61.6163	0.00336392	0.0151706	0.221739
DRC-Mikalayi	AFUN006612	Gambicin paralogue	175.404	61.5965	0.000921998	0.0228082	0.0404239
Fang	AFUN006612	Gambicin paralogue	175.349	61.6512	0.00249806	0.0202735	0.123218
Fumoz	AFUN006612	Gambicin paralogue	175.333	61.6667	0	0.000876552	0
Ghana	AFUN006612	Gambicin paralogue	175.369	61.6306	0.00234716	0.0101802	0.230561
Mozambique2016	AFUN006612	Gambicin paralogue	175.333	61.6667	0.0016905	0.0127206	0.132894
Mozambique2002	AFUN006612	Gambicin paralogue	175.333	61.6667	0.00165106	0.0103877	0.158944
Malawi2002	AFUN006612	Gambicin paralogue	175.378	61.6222	0.00066955	0.029098	0.0230102
Malawi2014	AFUN006612	Gambicin paralogue	175.529	61.4706	0.0012567	0.0283256	0.0443664
Uganda	AFUN006612	Gambicin paralogue	175.377	61.6227	0.00168496	0.0227526	0.0740556
Benin	AFUN014704	Fibrinogen-Paralogue	765.618	221.382	0.00700443	0.022901	0.305857
Cameroon	AFUN014704	Fibrinogen-Paralogue	766.106	220.894	0.0096572	0.032683	0.295481
DRC-Kinshasa	AFUN014704	Fibrinogen-Paralogue	765.846	221.154	0.00962915	0.034636	0.27801
DRC-Mikalayi	AFUN014704	Fibrinogen-Paralogue	765.81	221.19	0.0108547	0.0347416	0.312442
Fang	AFUN014704	Fibrinogen-Paralogue	764.993	222.007	0.0050419	0.0208755	0.241523
Fumoz	AFUN014704	Fibrinogen-Paralogue	765.643	221.357	0.00756683	0.0154501	0.48976
Ghana	AFUN014704	Fibrinogen-Paralogue	765.994	221.006	0.00689241	0.0213731	0.322481
Mozambique2016	AFUN014704	Fibrinogen-Paralogue	766.045	220.955	0.0131012	0.0378925	0.345747
Mozambique2002	AFUN014704	Fibrinogen-Paralogue	766.011	220.989	0.0134948	0.0425498	0.317153
Malawi2002	AFUN014704	Fibrinogen-Paralogue	765.876	221.124	0.0142907	0.0341873	0.418014
Malawi2014	AFUN014704	Fibrinogen-Paralogue	765.699	221.301	0.0151659	0.036684	0.413419
Uganda	AFUN014704	Fibrinogen-Paralogue	765.806	221.194	0.00763533	0.023426	0.325934
Benin	AFUN019026	Fibrinogen	754.665	208.335	0.0209123	0.0485744	0.430521
Cameroon	AFUN019026	Fibrinogen	754.124	208.876	0.0173849	0.0484467	0.358845
DRC-Kinshasa	AFUN019026	Fibrinogen	753.949	209.051	0.0198908	0.0427149	0.465663
DRC-Mikalayi	AFUN019026	Fibrinogen	754.458	208.542	0.0179822	0.0383133	0.469347
Fang	AFUN019026	Fibrinogen	754.789	208.211	0.0112581	0.0317701	0.354363
Fumoz	AFUN019026	Fibrinogen	754.783	208.217	0.00767264	0.0176155	0.435561
Ghana	AFUN019026	Fibrinogen	753.954	209.046	0.0189823	0.0458162	0.414314
Mozambique2016	AFUN019026	Fibrinogen	754.145	208.855	0.0159314	0.0369986	0.430594
Mozambique2002	AFUN019026	Fibrinogen	753.99	209.01	0.00832372	0.0175534	0.474195
Malawi2002	AFUN019026	Fibrinogen	754.66	208.34	0.0171183	0.0418684	0.408859
Malawi2014	AFUN019026	Fibrinogen	753.591	209.409	0.0105849	0.0261859	0.404222
Uganda	AFUN019026	Fibrinogen	754.496	208.504	0.0192548	0.0418182	0.46044
Benin	AFUN000369	Cecropin	147.751	44.2485	0.00103366	0.00975087	0.106007
Cameroon	AFUN000369	Cecropin	147.845	44.1555	0.00634628	0.0182752	0.347262
DRC-Kinshasa	AFUN000369	Cecropin	147.296	44.7041	0.0122726	0.0143965	0.852472
DRC-Mikalayi	AFUN000369	Cecropin	147.724	44.2761	0.00288046	0.0132187	0.217908
Fang	AFUN000369	Cecropin	148.14	43.8599	0.00344406	0.0191431	0.179911
Fumoz	AFUN000369	Cecropin	147.289	44.7106	0.011256	0.0114698	0.981358
Ghana	AFUN000369	Cecropin	147.611	44.3891	0.00680172	0.0109654	0.620292
Malawi2002	AFUN000369	Cecropin	147.776	44.2241	0.00201247	0.0131698	0.152809
Malawi2014	AFUN000369	Cecropin	147.993	44.0071	0	0.0209434	0
Mozambique2002	AFUN000369	Cecropin	147.038	44.9623	0.011403	0.0104394	1.09231
Mozambique2016	AFUN000369	Cecropin	147.243	44.7573	0.0106036	0.0108183	0.980152
Uganda	AFUN000369	Cecropin	147.668	44.332	0.00796619	0.014109	0.564616
Benin	AFUN006915	Defensin	226.214	76.7861	0.00193225	0.017962	0.107574
Cameroon	AFUN006915	Defensin	226.184	76.8157	0.00335254	0.00975174	0.343789
DRC-Kinshasa	AFUN006915	Defensin	226.161	76.8391	0.00295888	0.0231114	0.128027
DRC-Mikalayi	AFUN006915	Defensin	226.118	76.8819	0.00334599	0.0241493	0.138554
Fang	AFUN006915	Defensin	226.42	76.5802	0.00211091	0.0244366	0.086383
Fumoz	AFUN006915	Defensin	226.533	76.4667	0	0.00834158	0
Ghana	AFUN006915	Defensin	226.268	76.7316	0.00440107	0.00410875	1.07115
Malawi2002	AFUN006915	Defensin	226.095	76.9048	0.00288954	0.0187692	0.153951
Malawi2014	AFUN006915	Defensin	226.061	76.9394	0.00374304	0.0247683	0.151122
Mozambique2002	AFUN006915	Defensin	226.312	76.6875	0.00274296	0.0316187	0.0867511
Mozambique2016	AFUN006915	Defensin	226.27	76.7305	0.00308181	0.0327853	0.0939998
Uganda	AFUN006915	Defensin	226.124	76.8762	0.00313904	0.0153797	0.204103
Benin	AFUN009000	Attacin	248.045	81.9548	0.00359235	0.00913691	0.393169
Cameroon	AFUN009000	Attacin	247.743	82.2569	0.00098905	0.0271872	0.0363793
DRC-Kinshasa	AFUN009000	Attacin	247.791	82.2089	0.00485314	0.0385209	0.125987
DRC-Mikalayi	AFUN009000	Attacin	247.741	82.2591	0.0048425	0.0313326	0.154552
Fang	AFUN009000	Attacin	247.658	82.3423	0.000218261	0.00696761	0.0313251
Fumoz	AFUN009000	Attacin	248.01	81.9905	0.00207365	0.0017988	1.1528
Ghana	AFUN009000	Attacin	247.712	82.2876	0.00200202	0.0306508	0.0653171
Malawi2002	AFUN009000	Attacin	247.732	82.2677	0.00375434	0.0268446	0.139855
Malawi2014	AFUN009000	Attacin	247.78	82.2201	0.00240968	0.0307087	0.0784687
Mozambique2002	AFUN009000	Attacin	247.93	82.0698	0.00355945	0.0261291	0.136225
Mozambique2016	AFUN009000	Attacin	247.936	82.0641	0.00270501	0.0124113	0.217948
Uganda	AFUN009000	Attacin	247.708	82.292	0.00160522	0.0288354	0.0556684
Benin	AFUN011465	Cecropin	132.333	47.6667	0	0.00986818	0
Cameroon	AFUN011465	Cecropin	132.333	47.6667	0	0.0105044	0
DRC-Kinshasa	AFUN011465	Cecropin	132.333	47.6667	0	0.0192577	0
DRC-Mikalayi	AFUN011465	Cecropin	132.333	47.6667	0	0.00536513	0
Fang	AFUN011465	Cecropin	132.333	47.6667	0	0	0
Fumoz	AFUN011465	Cecropin	132.333	47.6667	0	0.00414758	0
Ghana	AFUN011465	Cecropin	132.333	47.6667	0	0.0106583	0
Malawi2002	AFUN011465	Cecropin	132.333	47.6667	0	0.00470683	0
Malawi2014	AFUN011465	Cecropin	132.333	47.6667	0	0.0041958	0
Mozambique2002	AFUN011465	Cecropin	132.333	47.6667	0	0.0281862	0
Mozambique2016	AFUN011465	Cecropin	132.333	47.6667	0	0.00886311	0
Uganda	AFUN011465	Cecropin	132.333	47.6667	0	0.0105214	0
Benin	AFUN014105	Defensin	159.831	44.1693	0.00207594	0.0243977	0.0850877
Cameroon	AFUN014105	Defensin	160.125	43.8748	0.00815616	0.0112875	0.722582
DRC-Kinshasa	AFUN014105	Defensin	159.873	44.1272	0.00610045	0.0154801	0.394082
DRC-Mikalayi	AFUN014105	Defensin	160.012	43.9876	0.00752947	0.0157061	0.479398
Fang	AFUN014105	Defensin	159.833	44.1667	0	0.00294387	0
Fumoz	AFUN014105	Defensin	159.833	44.1667	0	0.0242648	0
Ghana	AFUN014105	Defensin	159.8	44.2003	0.00682916	0.0103916	0.657183
Malawi2002	AFUN014105	Defensin	160.027	43.9731	0.00703133	0.0132759	0.529631
Malawi2014	AFUN014105	Defensin	159.881	44.119	0.000595681	0.00206054	0.28909
Mozambique2002	AFUN014105	Defensin	159.971	44.029	0.00300605	0.0264861	0.113495
Mozambique2016	AFUN014105	Defensin	159.849	44.1508	0.0041834	0.0253542	0.164998
Uganda	AFUN014105	Defensin	160.176	43.8245	0.00946661	0.0103998	0.910269
Benin	AFUN015822	Cecropin	130.467	43.5329	0.00060717	0.023014	0.0263827
Cameroon	AFUN015822	Cecropin	130.239	43.761	0.00435847	0.0279052	0.156189
DRC-Kinshasa	AFUN015822	Cecropin	130.409	43.5908	0.000827676	0.0263254	0.0314402
DRC-Mikalayi	AFUN015822	Cecropin	130.469	43.5305	0.000562589	0.00712484	0.0789616
Fang	AFUN015822	Cecropin	130.5	43.5	0	0.0009995	0
Fumoz	AFUN015822	Cecropin	130.5	43.5	0	0.0156042	0
Ghana	AFUN015822	Cecropin	130.239	43.7613	0.00410513	0.0142381	0.28832
Malawi2002	AFUN015822	Cecropin	130.5	43.5	0	0.00925147	0
Malawi2014	AFUN015822	Cecropin	130.5	43.5	0	0.0120992	0
Mozambique2002	AFUN015822	Cecropin	130.5	43.5	0	0.0103674	0
Mozambique2016	AFUN015822	Cecropin	130.5	43.5	0	0.00947035	0
Uganda	AFUN015822	Cecropin	130.178	43.8221	0.00500517	0.0160569	0.311715
Benin	AFUN015823	Cecropin	131.057	45.9427	0	0.0317196	0
Cameroon	AFUN015823	Cecropin	131.127	45.8733	0	0.0190044	0
DRC-Kinshasa	AFUN015823	Cecropin	131.167	45.8333	0	0.0197546	0
DRC-Mikalayi	AFUN015823	Cecropin	131.167	45.8333	0	0.00864111	0
Fang	AFUN015823	Cecropin	131.167	45.8333	0	0.00140762	0
Fumoz	AFUN015823	Cecropin	131.167	45.8333	0	0	0
Ghana	AFUN015823	Cecropin	131.113	45.8869	0	0.0204519	0
Malawi2002	AFUN015823	Cecropin	131.167	45.8333	0	0.00303326	0
Malawi2014	AFUN015823	Cecropin	131.167	45.8333	0	0.00207792	0
Mozambique2002	AFUN015823	Cecropin	131.14	45.8596	0	0.0040873	0
Mozambique2016	AFUN015823	Cecropin	131.167	45.8333	0	0	0
Uganda	AFUN015823	Cecropin	131.12	45.8802	0	0.0233926	0
Benin	AFUN016516	Defensin	183.05	56.9496	0.00245622	0	0
Cameroon	AFUN016516	Defensin	183.035	56.9646	0.0023799	0.00534436	0.445311
DRC-Kinshasa	AFUN016516	Defensin	183.238	56.7618	0.00352451	0.00110109	3.20092
DRC-Mikalayi	AFUN016516	Defensin	183.028	56.9722	0.00230558	0.00149238	1.5449
Fang	AFUN016516	Defensin	183.152	56.8481	0.00444094	0	0
Fumoz	AFUN016516	Defensin	182.833	57.1667	0	0	0
Ghana	AFUN016516	Defensin	183.086	56.9144	0.00264075	0.00125502	2.10416
Malawi2002	AFUN016516	Defensin	182.833	57.1667	0	0	0
Malawi2014	AFUN016516	Defensin	182.833	57.1667	0	0	0
Mozambique2002	AFUN016516	Defensin	182.851	57.1491	0.000287839	0	0
Mozambique2016	AFUN016516	Defensin	182.851	57.1491	0.000287839	0	0
Uganda	AFUN016516	Defensin	183.035	56.9654	0.00234714	0.00635457	0.369363
Benin	AFUN016588	Defensin	182.833	57.1667	0.00250717	0	0
Cameroon	AFUN016588	Defensin	182.833	57.1667	0.00306853	0	0
DRC-Kinshasa	AFUN016588	Defensin	182.833	57.1667	0.00520033	0	0
DRC-Mikalayi	AFUN016588	Defensin	182.906	57.0936	0.00988949	0.00519617	1.90323
Fang	AFUN016588	Defensin	182.833	57.1667	0.00133629	0	0
Fumoz	AFUN016588	Defensin	182.833	57.1667	0.0055234	0.00693107	0.796904
Ghana	AFUN016588	Defensin	182.833	57.1667	0.00307312	0	0
Malawi2002	AFUN016588	Defensin	182.833	57.1671	0.00615258	0.000713983	8.61726
Malawi2014	AFUN016588	Defensin	182.722	57.2778	0.00888868	0.00249411	3.56387
Mozambique2002	AFUN016588	Defensin	182.743	57.2567	0.011145	0.000698608	15.9531
Mozambique2016	AFUN016588	Defensin	182.715	57.2845	0.011427	0	0
Uganda	AFUN016588	Defensin	182.833	57.1667	0.00230461	0.00420245	0.548395
