## Supplementary material for "Gene conversion explains elevated diversity in the immunity modulating APL1 gene of the malaria vector *Anopheles funestus*": Table S7

### Sheet: ImmuneGene.TPMs
Supplementary Table 7. Transcript per million (TPM) counts and mean TPMs of APL1 (bolded), LRIM, TEP and AMP genes from RNASeq sampled in Cameroon (CMR), Ghana (GHA), Malawi (MAL), Uganda (UGA), and FANG/FUMOZ laboratory strains. Mean = average of all replicates across experiment. The insecticide treatment and origin of each sample is encoded in replicate names. UNX = unexposed, PER = permethrin,…
Geneid	Mean	CMR.DDT.060A	CMR.DDT.060A	CMR.DDT.060A	CMR.PER.060A	CMR.PER.060A	CMR.PER.060A	CMR.UNX.060A	CMR.UNX.060A	CMR.UNX.060A	FANG1	FANG2	FANG3	FANG4	FMZ.UNX.000A	FMZ.UNX.000A	FMZ.UNX.000A	FMZ.UNX.000A	GHA.DDT.060A	GHA.DDT.060A	GHA.DDT.060A	GHA.DDT.060A	GHA.PER.060A	GHA.PER.060A	GHA.PER.060A	GHA.UNX.000A	GHA.UNX.000A	GHA.UNX.000A	MAL.DDT.060A	MAL.DDT.060A	MAL.DDT.060A	MAL.PER.060A	MAL.PER.060A	MAL.PER.060A	MAL.PER.060A	MAL.UNX.000A	MAL.UNX.000A	MAL.UNX.000A	UGA.DDT.060A	UGA.DDT.060A	UGA.DDT.060A	UGA.PER.060A	UGA.PER.060A	UGA.PER.060A	UGA.UNX.000A	UGA.UNX.000A	UGA.UNX.000A
AFUN016430	11.0729	15.8344	11.2656	14.9586	5.19336	12.8076	10.9314	13.8554	9.86211	8.21073	9.59705	9.90765	15.0464	6.94221	16.556	13.5153	19.2766	13.8342	7.95704	6.98468	10.6989	12.5805	10.5984	5.64849	7.43166	10.9087	9.20559	10.2928	12.4279	15.2882	15.6137	14.6425	16.8898	13.5216	13.8243	7.9956	6.39625	9.32317	3.29658	5.73655	4.93728	3.16153	15.6324	4.15431	14.4748	17.2758	14.8615
AFUN016429	57.3831	92.9905	70.1208	75.1445	69.2062	95.0917	68.3683	64.1554	62.8975	63.1832	51.937	144.758	61.369	32.632	86.0279	57.9941	81.1152	93.3637	42.0744	32.7626	42.6921	38.6346	53.7877	30.7556	34.5521	49.9449	44.1029	46.0378	48.2226	81.8973	60.4747	62.821	73.4793	56.5159	62.9383	38.8709	54.2366	49.2702	15.6751	25.843	22.4193	22.8761	53.251	20.666	66.8441	70.5404	67.0822
AFUN009100	5.23503	8.60732	5.09073	10.6622	3.26635	7.96679	5.38583	5.58686	9.0005	7.15377	2.33211	5.75206	4.86967	4.51063	8.00502	3.77398	9.84091	5.37474	3.25472	2.43798	8.63622	2.6347	3.13091	2.51912	4.24921	5.65705	4.68779	6.40916	2.66472	3.78491	2.80783	8.54747	9.41566	5.18619	4.37657	3.75018	2.74289	3.76958	1.37328	2.83845	2.16046	2.05417	4.78829	1.5002	7.87256	9.07843	11.3031
AFUN006598	17.5378	19.5499	17.0893	40.2323	12.211	24.7987	19.8096	14.6476	13.8776	9.84164	10.9081	43.4979	17.4494	16.3784	30.5055	30.5117	59.9133	53.3307	11.6447	7.29781	13.8766	9.89046	14.2693	8.0348	8.6625	11.4348	10.6091	11.6377	15.132	31.3689	21.4124	26.2302	19.1312	21.3122	16.5651	5.63116	12.4808	7.52366	5.40329	5.71514	5.75086	4.40239	16.5191	4.12773	14.2254	16.4261	15.4705
AFUN020666	201.304	220.248	212.902	325.288	154.036	286.315	173.831	161.238	156.174	135.93	166.349	794.268	448.367	218.546	132.715	106.797	215.05	275.831	165.158	127.033	128.863	137.335	232.572	132.637	155.68	171.421	207.378	171.246	270.597	295.425	212.136	154.922	143.131	221.736	295.762	116.676	147.52	124.76	106.81	109.98	113.646	105.355	335.455	110.999	219.542	183.411	178.895
AFUN021442	59.9158	66.8886	51.3469	46.1683	48.1307	70.2945	46.6342	52.3924	47.1066	59.787	61.1984	93.5997	73.271	76.676	71.6403	71.4357	74.8751	71.421	54.8939	57.936	49.1414	58.0908	58.29	46.594	55.9563	56.1253	67.9091	64.3273	87.233	57.402	61.2392	75.2743	59.2051	67.5925	87.7375	56.5095	55.035	51.6645	31.3617	46.331	35.0676	41.7582	71.0239	38.9319	64.9462	53.6349	62.0487
AFUN021443	60.8814	70.2962	57.8128	94.1222	60.0866	97.1365	68.3317	66.6683	56.7102	59.7664	46.8321	207.333	155.353	91.9383	43.5798	43.6203	65.9379	77.6654	43.053	29.4037	43.5803	40.0986	48.8254	31.0965	32.3674	50.4177	48.1896	63.7676	46.1007	80.904	62.1931	82.6029	56.8283	57.8192	101.09	38.9838	53.0678	35.0545	23.1932	36.3892	27.1857	20.8933	78.2251	18.6274	63.13	69.236	55.0288
AFUN006130	20.7175	20.6692	21.6554	23.7889	17.936	22.1683	19.884	26.0239	23.3794	20.372	26.1278	32.7035	27.8837	29.0249	21.827	19.169	18.5815	22.7667	18.3836	20.1251	22.6776	19.1207	21.1048	18.6564	16.6514	21.9544	22.6557	21.2163	18.2912	19.4919	20.0405	23.2662	24.0742	17.9313	20.9623	17.2088	18.3753	21.118	14.6945	15.7905	14.1359	13.5409	25.67	13.9786	19.787	17.7174	20.4249
AFUN009272	20.7987	25.0657	20.7486	26.4321	20.3896	22.084	13.6506	31.2514	15.6999	16.3912	11.4314	22.9434	5.38405	21.3343	15.0837	9.91391	15.8327	14.2572	23.8516	17.2512	29.5667	20.0333	25.5773	14.8395	24.8828	21.0006	13.783	19.8159	16.8708	48.7692	19.4058	49.2796	33.8523	44.8661	32.5987	5.53673	15.2696	11.3799	4.28707	13.2579	9.3334	9.67751	23.4662	4.93234	30.3999	39.0332	26.0297
AFUN009271	41.0823	73.5332	51.2098	56.9015	41.4466	47.0792	47.4118	43.2164	41.3425	35.1262	17.7254	26.2755	3.3014	19.859	50.3178	31.6777	46.4663	61.4718	48.0667	26.612	36.5934	41.2277	37.1356	26.2745	30.0563	39.0463	49.0983	39.8342	25.3343	83.8259	42.8089	112.697	72.7878	74.3414	52.8685	18.8013	32.1776	23.9616	4.96113	25.4314	8.68474	13.7625	53.3285	4.78618	58.2023	58.3369	54.3792
AFUN016594	65.2586	97.3534	66.826	88.8207	56.8776	54.3196	76.3335	66.0906	53.3336	60.3979	31.096	40.2396	22.4025	40.747	73.1746	52.0857	88.9643	83.0422	88.1699	44.5133	73.7417	75.7676	60.4863	41.4935	53.5002	83.6555	65.9357	56.5421	41.9029	108.487	66.5732	186.106	125.283	117.847	86.9925	37.7312	43.3043	54.0792	12.4326	36.7209	18.3601	20.3434	86.0008	12.0777	86.195	87.3976	78.1493
AFUN014990	68.2262	107.384	79.9805	97.9652	27.2204	46.243	73.143	74.9832	40.0591	64.2322	59.9367	59.9785	14.2137	80.8046	88.4018	78.7646	129.616	139.212	57.7466	65.569	82.0559	58.9354	59.8798	57.8861	53.2417	67.2781	93.5068	68.3871	49.0976	87.3563	64.3231	146.213	100.021	111.495	86.808	33.6202	26.4782	68.6628	13.7787	25.8041	19.3909	21.4348	133.647	11.1181	61.221	71.7923	79.5178
AFUN007672	25.6802	30.9239	24.1703	35.962	10.93	28.1807	23.9744	20.7394	28.8007	26.5048	25.2755	35.837	15.1022	22.3453	30.6592	16.5923	24.1754	24.7476	28.9523	36.4904	24.588	27.7085	25.3452	30.2648	26.9699	35.4274	21.1738	24.5921	16.734	27.1322	17.1741	33.1869	25.8055	27.2165	28.8694	19.0444	20.1738	29.6415	15.015	21.9734	23.1628	18.414	30.6291	12.0127	36.5353	34.3814	37.7561
AFUN007013	27.5607	25.963	22.1543	44.7193	11.69	30.9874	22.9044	31.6386	24.0134	24.2025	19.4647	64.3314	21.8668	18.6453	29.7008	28.8893	38.0314	27.7798	27.4691	15.4822	35.5632	29.9437	28.2465	14.3832	19.7181	30.515	36.5253	25.4894	25.789	37.0847	37.3775	48.5331	30.8896	41.2356	46.9247	12.8303	13.404	13.2099	6.62538	8.3808	9.71018	8.08684	58.9792	6.99795	33.2774	33.8574	44.2809
AFUN000288	6.35646	5.13746	10.0275	13.7047	5.77096	9.80551	7.1001	13.1681	8.14582	4.24709	3.95423	11.6471	4.04083	3.8611	5.91002	4.70922	7.6674	6.95342	3.94337	3.46804	8.72214	5.58894	4.05803	2.53889	3.32086	7.79198	6.5191	4.80601	4.562	5.22466	5.23525	16.6261	14.2976	8.83974	12.3025	2.29297	4.09288	2.64407	1.76399	2.60327	2.37774	2.4043	5.81737	1.55607	8.02251	9.87476	5.25154
AFUN000279	5.53516	5.078	19.6137	15.6264	3.30903	6.88399	6.40718	6.51069	4.97586	3.51704	7.28395	34.5348	8.61876	6.62319	3.37333	2.29719	10.2181	6.64757	4.33585	1.82643	5.54322	1.97381	4.03851	1.84185	1.97911	3.32794	4.85197	3.32933	2.65507	6.11404	5.45091	5.08579	4.74777	3.30518	5.7378	0.772607	1.94784	0.973428	3.17718	1.67458	2.49253	1.66971	6.39171	1.72095	5.6237	6.56859	3.94113
AFUN000597	17.4465	5.73517	7.31376	14.1824	4.93564	6.84528	5.59101	8.84405	6.43225	4.153	26.1105	74.987	43.4069	43.5143	48.0791	19.5042	68.4051	74.2325	2.80587	4.5858	4.57383	2.7805	5.92495	3.15775	2.98841	8.03668	5.95044	4.57179	29.0416	51.7652	28.1572	17.3573	14.352	11.1275	7.46907	17.8796	40.6001	13.6258	4.84429	5.48887	3.32346	4.17757	11.4631	1.89462	14.9341	11.6677	5.7217
AFUN018581	9.01577	10.3516	16.2654	35.1851	8.22647	12.7543	10.7312	16.6263	11.5278	6.98556	4.24244	17.6032	5.88268	9.00894	4.91188	2.25782	10.4488	4.90024	12.9876	5.29563	14.6059	6.2241	7.87353	3.49573	9.00552	6.72872	9.69659	8.25859	4.3264	16.7214	7.72315	15.2077	13.2526	4.87281	8.51048	1.93293	3.82891	2.79664	2.65432	2.01163	3.61904	3.1763	13.1253	2.71841	10.0792	11.367	14.7196
AFUN018743	102.43	139.638	111.526	309.969	98.5273	199.098	152.118	146.387	116.623	102.467	49.1178	173.68	70.1955	62.3833	92.8042	72.941	149.098	97.2071	69.8827	37.2947	64.7787	71.3404	81.5818	37.6515	66.8524	91.7303	107.843	104.911	106.207	193.686	154.666	145.616	110.563	143.306	140.024	58.4356	107.577	57.6691	30.1039	36.7049	30.0232	36.8972	107.51	25.6611	110.022	127.894	111.588
AFUN016424	0.734981	0.5677	0.719489	0.17152	0.734434	0.358264	0.493368	0.263203	0.321849	0.110585	0.814316	0	0.481771	0.624751	0.565687	0.355592	0.467324	1.00328	0.623225	0.41348	3.38203	0.992986	0.699438	0.0958556	0.110628	0.789277	1.09842	1.55529	0.316355	0.2006	0.106841	3.12232	3.58277	0.498833	0.393625	0.954044	0.56534	0.113011	0.0799192	0.561634	0.256489	0.406451	0.947441	0.092762	1.09839	1.27098	1.42755
AFUN016423	25.462	28.0102	23.4884	30.6696	16.0205	26.227	29.5773	32.2869	25.7104	27.0761	25.0736	31.6667	21.179	20.9916	29.17	26.2513	33.4019	28.3612	20.2687	22.344	24.3007	22.655	22.389	16.9978	18.5503	26.2458	22.7288	29.8251	19.1688	32.7438	42.0137	44.3052	30.942	35.4249	33.0018	17.6964	14.597	25.4062	8.00499	12.779	11.6719	11.2183	32.2082	10.6679	35.117	30.3648	42.4553
AFUN003917	193.776	191.106	176.804	308.951	121.757	209.806	215.81	275.843	233.449	210.142	175.412	344.586	175.923	80.381	340.211	335.205	384.048	189.195	135.49	117.306	108.952	114.332	128.887	115.707	117.767	209.731	181.6	252.979	202.998	330.049	292.594	209.737	201.006	349.433	236.563	131.668	116.407	147.606	52.6696	81.7466	81.1603	68.0074	185.069	73.7244	199.467	243.763	258.661
AFUN011055	24.2377	31.6293	23.49	35.9727	14.3867	32.1234	24.5115	25.966	35.1782	25.2728	8.28402	29.374	11.1128	10.7686	30.1119	25.4272	32.5046	49.3466	16.956	15.9449	21.098	19.1167	19.2186	10.1369	13.2695	21.0833	21.5688	25.7283	24.6984	45.9394	35.5641	51.6615	38.041	43.5473	36.4861	12.0378	15.1671	12.673	5.89909	10.1647	10.0729	6.00029	24.3912	7.76878	32.0334	36.9847	36.2217
AFUN021989	30.0148	31.8159	29.674	30.8484	24.5978	36.877	28.6195	28.9139	32.5538	28.6669	32.6369	42.7103	32.5938	39.1583	31.261	29.7143	33.0772	26.4112	29.5007	26.1272	24.0851	25.0261	28.9809	27.7379	22.3793	26.0981	37.8513	33.8184	30.0203	35.7425	36.0697	41.4371	28.7028	34.8938	34.5931	33.9412	20.9794	29.0686	19.7538	23.701	18.9561	18.7858	36.6358	18.3301	29.8312	32.9191	34.5839
AFUN004120	31.3863	35.4309	41.9558	53.5573	27.8438	77.2174	36.0321	23.875	25.0776	28.936	9.31221	19.5531	17.3685	14.4272	23.5734	23.0545	28.4417	31.7359	44.5737	18.6732	46.5764	39.1184	54.0335	23.2982	34.0935	39.3022	21.8578	28.9394	36.6677	84.1386	38.0206	36.6891	37.4991	41.2711	20.1416	15.1632	16.4365	18.1367	11.3389	17.9616	15.2124	15.9766	33.5555	14.2398	42.7337	37.8388	42.8876
AFUN005964	131.792	149.077	158.709	325.306	126.452	208.701	130.209	144.61	116.704	92.8788	108.07	350.004	164.868	131.324	93.195	75.6692	204.426	130.447	104.771	49.9765	110.401	106.354	106.677	61.2323	75.8508	145.908	121.134	111.013	136.768	222.103	204.491	161.063	119.555	154.809	174.455	44.944	100.991	57.041	56.7963	65.2378	60.1384	56.0638	177.512	53.9373	156.522	191.872	164.187
AFUN015716	1.81621	0.511904	0.834139	2.92892	0.596025	1.13068	0.767414	0.860335	1.01576	0.972234	1.42267	0.174934	2.85089	3.22919	0.765133	0.811627	0.658427	1.11954	1.01857	1.11852	9.38965	1.72083	0.777105	0.55102	0.224449	1.06756	0.949195	3.115	0.927102	0.542652	0.578042	12.1856	10.9034	1.20484	1.96991	0.609362	1.22346	0.458567	0.810724	0.506434	0.8673	0.302365	1.36886	0.533236	1.78953	2.32077	3.86174
AFUN019003	5.17444	4.85468	5.03404	12.1722	3.62149	7.04251	4.63546	7.13233	6.61264	3.13176	5.78795	13.5305	8.9888	6.89874	0.408358	0.621991	0.570903	0.869099	3.70297	3.19147	7.35392	4.17684	5.22665	4.24758	2.80125	5.78529	5.44884	6.57694	6.5349	7.03994	8.9704	9.12412	7.1144	5.3896	5.03602	3.07269	4.44523	3.0122	2.21005	2.02716	2.42125	0.920852	9.41252	1.57621	6.42086	5.8155	7.05511
AFUN018750	11.6034	10.2931	7.05913	22.0048	7.42481	14.7631	15.0717	10.9423	8.72383	6.9873	17.5982	30.2717	19.1247	21.9196	2.95267	3.22367	4.53616	3.36254	7.93274	7.08044	10.5624	10.6388	11.0347	5.79329	6.0175	9.46157	11.3996	9.72846	13.7315	17.9652	21.1328	16.619	13.307	13.6646	17.0421	6.40669	13.6671	9.12752	6.01571	6.48019	7.42197	4.33236	17.4623	4.84182	17.2269	15.4561	15.9484
AFUN018663	4.43227	3.61559	5.74425	9.27843	5.08677	10.8382	3.69992	3.85548	3.02346	2.16572	2.75519	9.63736	4.97644	4.07131	7.43071	3.758	6.45488	6.44565	2.50557	1.79399	4.54882	2.16405	7.54101	3.93765	6.23547	2.96466	3.35209	2.25728	4.00444	10.1089	2.14343	10.1758	7.39306	4.27191	4.6629	2.25324	3.67257	2.64507	1.73694	1.6767	1.83773	1.96088	4.42272	1.28496	3.52952	3.0962	2.86962
AFUN018700	6.44149	8.89531	8.33033	16.6536	8.23805	18.5444	5.34212	5.74534	2.67804	3.33408	5.10382	22.5994	12.8461	11.5446	2.84252	2.47849	3.20676	6.17978	4.2092	2.05536	7.32865	2.81674	9.00517	3.66687	7.96187	3.97767	5.02489	2.67616	5.12791	12.6595	8.34741	11.999	8.5021	5.84486	9.5451	1.8901	3.73883	2.1982	1.91725	2.1849	2.07876	2.08191	7.67871	0.872095	6.08579	5.41139	4.85934
AFUN018758	73.5422	84.2223	114.183	160.023	68.651	126.451	74.1834	73.4738	60.7867	50.7553	56.5445	170.18	84.3599	70.7047	111.959	79.7354	190.471	114.568	47.5057	37.22	34.8652	35.9466	52.6746	38.3871	42.6582	64.1947	65.365	62.0638	65.3729	102.897	68.6171	113.282	75.6418	72.8769	125.522	37.038	85.1879	46.8279	27.6137	27.7742	25.4509	22.2282	88.4449	20.478	72.5208	59.7856	73.2491
AFUN018690	5.03045	4.9189	5.30926	13.1182	3.13284	6.12883	3.35411	4.67805	3.18197	2.98509	4.34199	9.95635	10.3155	10.6183	5.37275	4.08834	13.5232	10.5654	2.56154	2.13581	6.34722	3.06098	3.46306	2.39582	2.32264	3.6346	3.70121	2.75101	3.65479	7.13074	4.84232	11.7493	9.21749	4.86841	10.1794	2.43753	5.80278	2.56097	1.57137	1.18539	1.39611	1.02943	5.48237	1.20562	3.36094	2.90844	2.85443
AFUN018642	0.782209	0.31499	0.570302	0.571012	0.489004	1.06018	0.328497	0.292078	0.119053	0.490869	0.150609	0.143523	0.133656	0.59425	0.104625	0.197302	0.345729	1.00202	0.230533	0.382368	0.79012	0.550962	1.88499	0.425487	1.71871	0.0796243	1.08349	0.531051	0.819143	0.593619	0.47425	7.65157	6.04327	0.711719	0.524171	0.117634	0.250945	0.250818	0.532122	0.4155	0.474379	0.0902084	0.382321	0.205877	1.21889	0.37611	0.264028
AFUN018670	0.450978	0.230556	0.350642	0.626925	0.214755	0.232799	0.336619	0.342057	0.156852	0.269467	0.198428	0.693337	0.352186	0.434959	0.183791	0.346594	0.189791	0.537843	0.202485	0.235094	2.08197	0.241965	0.34087	0.0467151	0.161744	0.209811	0.237917	0.174915	0.256958	0.293286	0.46862	3.42373	3.49212	0.208376	0.191833	0.154984	0.606138	0.110151	0.077897	0.0456186	0.249999	0.0396166	0.209879	0.0452074	0.486634	0.289057	0.46381
AFUN018617	0.866086	0.563425	0.782079	1.53206	0.68031	1.69882	0.783445	0.435368	0.319425	0.329257	0.897983	0.342294	1.59381	0.915308	0.561428	0.235276	0.438039	0.829774	0.584169	0.478761	1.23663	0.780195	0.661116	0.348824	0.622173	0.593435	0.524888	0.514526	0.872147	0.818478	1.1664	3.89503	4.36178	0.730829	1.01572	0.490965	1.53363	0.523414	0.63454	0.216769	0.452547	0.618532	0.883319	0.306878	0.957983	0.448501	0.629691
AFUN019033	0.967301	0.821366	0.826175	2.48161	0.613948	1.34386	0.793135	0.818036	0.862336	0.604437	0.654544	1.20591	0.890665	1.06174	0.788141	0.657394	0.726225	0.774177	0.768117	0.420981	3.03323	0.718342	0.995907	0.616387	0.711381	0.807441	1.21645	0.846244	0.644188	0.881452	0.927488	3.22079	2.90286	0.595712	0.961839	0.647568	0.799776	0.181676	0.411128	0.240768	0.522284	0.20909	1.19079	0.417546	1.15577	1.03523	1.4917
AFUN018885	4.9486	2.98375	8.62053	8.37232	1.97111	8.73385	1.95308	5.35683	1.76358	1.29847	5.6914	15.7502	5.98013	29.2531	0.537702	0.745589	3.63203	2.52436	4.21645	0.878526	13.675	3.20635	9.52001	2.12241	2.04125	4.30881	6.71488	2.4483	3.67921	2.57973	2.25812	8.99086	6.53862	1.50614	4.19931	1.17357	6.29673	2.23687	2.09129	1.22471	1.54885	0.981767	20.3134	1.40039	1.97644	1.70555	2.63404
AFUN018847	3.04398	2.68282	4.18737	9.78269	1.86703	5.17652	2.25115	2.45908	1.53847	1.80207	1.28276	6.06988	4.16095	4.39229	1.22911	0.98509	8.75773	4.67589	3.38531	1.0107	4.00293	2.02269	2.6378	1.68701	0.973498	1.82405	7.0803	2.14454	2.64636	3.18176	3.02944	5.53327	4.95097	1.649	3.97695	1.00191	4.09042	1.62061	1.2242	1.58639	1.19818	0.927281	4.85636	0.997675	2.31061	2.45777	2.71403
AFUN018736	0.961469	0.638651	1.11005	1.27351	0.644454	0.967294	0.333018	0.829073	0.181037	0.522505	1.09931	0.872988	0.894272	2.04826	1.01822	0.690058	1.91892	1.21897	0.631004	0.209321	4.08507	0.921599	0.843058	0.291156	0.298691	0.847561	0.864992	1.0498	0.925321	0.428774	0.576932	4.54436	3.1922	0.408858	1.11591	0.679744	0.801355	0.190703	0.377611	0.0631827	0.346254	0.16461	1.4825	0.28176	0.775099	0.686316	0.883283
AFUN018982	0.0678163	0.19885	0	0	0	0.250981	0	0	0	0	0	0	0	0	0.396291	0.186832	0	0.210854	0	0	0	0.260863	0	0	0	0	0	0	0	0	0	0.410125	1.20475	0	0	0	0	0	0	0	0	0	0	0	0	0	0
AFUN019063	0.0983877	0.233798	0	0	0	0	0	0.216791	0	0	0	0	0	0	0.465938	0.219667	0.769839	0	0	0	0.439842	0	0	0	0	0	0	0	0.260571	0	0	1.28588	0.354122	0	0	0	0.279391	0	0	0	0	0	0	0	0	0	0
AFUN018584	5.29875	7	6.02284	14.0371	4.76036	10.9462	7.00943	7.63964	4.56558	4.3803	1.86601	5.75802	3.03594	5.08371	0.617273	1.65878	1.45333	1.4451	5.71248	4.33138	9.9642	5.28225	5.78957	3.01239	4.52687	5.94264	5.67332	6.30544	4.28052	7.5518	6.96007	8.64538	6.47412	5.38879	6.85515	2.49851	5.73711	3.47753	2.66854	3.27875	2.7708	1.86277	10.4042	1.94344	5.65499	5.40883	8.06127
AFUN018632	0.811686	0.222939	0.622758	0.894886	0.148328	0.884351	0.265712	0.265786	0.433344	0.074447	1.78167	1.2625	1.90546	2.13299	0.412562	0.5087	4.53559	0.911817	0.454525	0.162376	1.43799	0.417805	1.71531	0.258124	0.18619	0.53135	0.862714	0.201353	1.13586	1.7556	0.503486	2.40852	1.68837	0.263858	0.635982	0.570909	0.875363	0.1902	0.161407	0.220557	0.172671	0.191539	1.8265	0.0936725	0.403334	0.427818	0.320348
AFUN018792	1.04237	0.859056	0.799896	2.39155	0.381038	1.43278	0.863895	0.825017	0.417453	0.537878	1.0122	3.98412	1.71842	2.98087	0.244574	0.115305	1.69215	1.20371	0.74099	0.312844	1.84701	0.684224	0.583203	0.652729	0.358725	0.511865	1.82046	0.659496	1.16259	1.82131	1.14327	2.82642	2.32352	0.901194	1.55718	0.446854	0.696609	0.329806	0.388721	0.303528	0.554464	0.131797	1.14509	0.120317	0.841846	0.851735	0.771502
AFUN018808	1.0465	0.985779	1.49922	1.65299	0.535628	1.24421	0.565427	1.73674	1.06186	0.345645	0.141402	0	1.19211	0.464934	0.442028	0.0926199	0.243445	0.522644	0.919867	0.430791	3.80181	1.09922	1.09308	0.399475	0.5763	0.971836	1.14441	1.18414	0.714133	0.626995	0.333943	6.13334	4.0314	0.742455	0.984253	0.165665	1.76703	0.47097	0.457959	0.487624	0.534455	0.423468	1.83961	0.434906	1.30043	1.10349	1.23943
AFUN018534	2.14008	2.53557	2.94225	2.92502	5.99394	8.29166	1.50244	1.14885	0.65341	0.538818	0.743943	1.41788	1.28373	0.733835	0.373245	0.243646	0.664126	4.36903	1.83462	0.734508	2.76452	0.944971	16.553	3.64882	2.86359	1.9884	1.15216	0.874387	1.09184	4.82595	0.553112	3.68447	3.22951	1.17186	0.743191	0.419657	0.723077	0.378563	1.11953	0.484592	1.58819	1.90614	1.94096	0.76271	1.5204	1.05793	1.52155
AFUN018503	1.33276	0.175967	1.21066	0.345574	0.865064	4.33091	0.886975	0.29914	0.399047	1.74815	0.46275	1.00222	0.149332	0.304309	2.83471	2.14931	1.93139	2.92323	0.708318	0.555378	2.1518	0.577108	1.8583	0.713084	0.514363	0.28913	0.302642	0.519167	0.849843	1.74101	2.05325	5.26246	4.48656	4.08641	1.41532	0.328578	0.315424	2.382	1.21383	0.899448	0.980531	0.302365	1.0679	0.661318	1.20709	1.18187	0.663737
AFUN018616	1.32171	1.19408	1.6804	1.64806	1.89586	1.88389	1.13207	1.56017	1.13853	1.45904	0.233563	1.63221	0.932732	0.511978	0.730131	0.917923	0.737213	1.29493	1.1619	0.988292	3.47172	1.35285	2.72262	1.62211	1.11057	1.52293	1.2602	1.30396	1.11909	1.34251	0.888687	4.2352	2.50739	0.38835	1.17416	0.456068	0.94048	1.00483	0.962747	0.966533	0.78471	0.886	1.23521	0.69176	1.66113	1.02072	1.43309
AFUN018499	3.10683	5.89091	6.11813	6.8944	5.12538	6.98588	5.09708	4.89215	3.00945	3.17775	0.232143	1.54855	0.123608	0.183191	0.258023	0.425759	0.532894	0.308894	4.93915	1.67381	4.74966	2.92985	6.15272	3.0824	2.00579	2.94552	4.6344	4.74754	2.16445	1.60122	2.30262	5.22935	5.19671	1.36518	2.12757	0.94285	0.464156	1.19847	1.9958	2.40164	1.81335	1.52948	6.95368	1.96746	4.81644	4.52183	5.65678
AFUN018567	3.38092	3.91097	4.2171	7.24732	4.4075	6.2526	1.99402	1.90726	1.37963	1.32052	1.5791	5.74201	3.13461	3.77113	0.721686	0.734918	0.858525	8.2634	1.65379	1.45591	4.74162	2.16626	16.7655	5.63511	5.72448	2.61437	3.3632	1.94145	3.42249	10.7486	1.89736	5.49704	3.90529	3.99293	2.14529	0.908798	1.45403	0.865056	1.66396	0.945801	1.2827	1.69251	4.11403	1.02248	2.32359	2.0236	2.11263
AFUN018618	1.29667	0.0599103	1.2691	1.14035	1.16259	6.4652	1.40578	0.972168	0.781201	1.01531	0.988267	0.859877	1.33461	1.66712	2.56701	1.71683	1.40555	1.68346	1.51271	0.916341	3.04314	0.864531	1.51844	1.18355	0.420293	0.590629	0.540953	0.606027	0.467397	0.57158	0.236778	4.90137	4.03807	0.94757	0.174468	0.335607	0.286374	0.322009	1.34101	0.474162	1.7594	0.540458	1.49978	0.7342	1.39098	0.804771	1.12989
AFUN018987	7.333	5.38459	4.70246	15.2159	5.73674	9.99442	6.93676	6.95091	2.514	4.93596	6.05782	11.8343	6.31675	10.7559	1.26247	2.18238	2.25972	3.58251	4.63627	6.53638	10.7259	6.92529	9.25431	3.52977	5.30823	5.20433	5.44755	6.00751	8.23694	13.0576	7.03405	13.5009	10.3946	6.83865	9.22395	4.14008	14.2572	6.4314	5.79668	7.83391	6.58281	5.80541	10.0917	4.65798	14.2622	10.2114	8.76132
AFUN018764	1.42021	0.665155	2.04729	1.30627	1.72102	1.11937	1.38735	2.26149	1.3827	0.777413	2.22625	2.87919	2.39902	1.35943	0.441864	0.312476	0.365032	1.88082	0.486808	1.13041	4.17117	1.16345	3.98047	0.786176	1.29619	1.09291	1.14399	1.96245	0.370662	1.01849	0.625911	6.47827	6.04486	0.751457	1.38359	0.49681	0.927346	0.264822	0.374555	0.548373	0.601039	0.38098	1.11008	0.543431	0.350985	0.893497	0.418154
AFUN018559	2.61587	2.89812	2.22684	3.45975	3.0726	3.47946	2.43266	3.08058	3.68684	2.6437	2.53482	1.15947	1.43968	1.26686	1.76088	1.06262	1.22195	1.87382	2.94878	2.98605	5.98415	3.52373	3.4338	1.64707	2.0662	2.46582	2.00593	2.86011	0.866586	1.14895	1.19728	13.5097	8.56515	1.33095	1.64678	0.791939	2.11176	1.09756	1.97029	1.39861	1.34132	2.12555	3.41037	1.59391	1.86496	2.02564	3.1106
AFUN018554	3.38583	5.04444	7.65779	9.14451	6.1746	9.71358	6.10381	5.21722	3.59317	4.38405	0.417451	1.45864	0.617438	0.518536	0.547766	0.425345	0.558994	1.1658	3.83388	2.40228	5.53588	3.09669	6.9663	3.83287	2.53316	4.07067	5.33897	4.08873	0.937017	1.34829	1.64313	4.49064	4.35904	2.28932	2.47527	0.833249	0.656916	0.849697	1.17447	2.27134	2.16222	1.80581	7.4179	1.87044	4.94826	4.89389	4.8788
AFUN018479	5.25985	6.37148	7.75815	12.6608	4.83698	9.0581	6.7177	5.81063	3.29466	2.94599	5.97572	9.80998	7.48673	6.93474	0.732564	1.44726	0.806913	1.48486	4.30441	3.34023	10.6036	5.28144	6.24798	4.43332	4.95283	5.12385	4.56089	5.97589	5.50141	6.11094	5.85062	11.0231	8.59006	4.11324	3.99057	2.00031	4.47636	2.6761	2.39518	2.52829	3.10009	2.40619	8.95504	1.95635	5.57881	5.58044	6.16227
AFUN003274	5.54928	3.09098	4.39097	3.87921	3.13752	4.20141	3.59546	3.85827	4.98755	3.75159	13.6423	15.438	13.0147	9.53199	7.10774	5.80832	5.18678	5.92484	4.04586	2.944	10.9591	5.14662	4.01751	3.13145	3.61405	6.22073	9.50766	6.61417	4.10743	4.36886	6.57794	9.56263	7.74289	3.31295	3.85774	3.32982	3.12549	4.40187	1.60667	1.64659	2.36333	1.94065	9.73996	1.98141	7.40236	6.06843	5.38107
AFUN007232	9.31959	6.59551	8.19509	9.65098	8.09762	8.4334	6.51866	7.11505	7.52732	8.06132	8.71867	7.54244	8.67017	8.37656	2.23366	1.82261	1.66784	1.82841	11.1212	8.03772	10.1373	8.93511	7.60251	8.90917	8.11487	9.21882	11.6771	10.6835	7.83123	14.6231	15.3334	16.4778	17.8904	15.5519	15.4589	10.5286	14.115	11.5849	5.3161	8.35887	6.42718	5.70359	14.6372	5.95907	13.8301	9.38085	14.2004
AFUN019122	11.3064	11.9651	13.6036	13.9937	10.1863	11.3128	11.3153	12.0889	11.8163	11.3279	11.811	12.2519	11.8463	11.8932	24.5718	19.3812	17.2278	20.8727	14.124	11.4009	13.7157	12.0958	9.32958	10.4273	9.12601	9.59406	16.3189	13.6108	7.07389	7.60723	6.73127	11.8524	11.887	8.07497	7.70744	7.3032	7.9948	9.57868	5.50603	6.06711	4.80521	4.86357	14.874	5.38175	9.77598	12.2129	13.588
Anti-microbial peptides
AFUN011465	1448.25	1351.36	1501.63	1227.18	831.291	1128.84	1375.87	1528.32	1226.25	1323.65	1755.14	2304.88	2600.65	2700.2	1410.63	1039.04	1232.71	1268.71	1755.33	1555.34	1521.06	1993.46	1162.14	1579.95	1258.15	1403.91	1319.7	1287.8	1383.63	1301.66	1306.76	1735.66	1449.73	1550.85	1997.28	1845.52	1065.35	1633.13	656.144	1065.82	1348.95	915.037	1154.37	1022.74	1395.19	1710.86	1437.57
AFUN015822	2691.79	2026.7	2960.07	3260.4	1373.73	2429.99	2099.7	3558.07	1570.48	2097.99	1829.17	2259.85	2801.53	3325.21	2553.25	1553.64	1845.19	1855.01	4831.31	1509.55	2479.62	3072.67	4496.7	4651.62	3550.41	3005.76	3404.34	3402.37	2744.27	2336.47	2654.39	1963.91	2699.1	3251.42	4263.07	2386.26	2241.15	2197.26	1631.24	1540.42	2130.75	2689.38	4729.3	2113.62	2787.88	3497.61	2160.72
AFUN015823	2031.27	1343.15	1397.29	1753.94	1301.64	2064.58	1813.9	2358.88	1469.7	1451.51	2252.61	1335.51	2329.2	4114.89	1658.44	1922	1329.49	1386.18	2700.02	1187.14	1931.55	2367.1	2880.91	2354.98	1716.78	2268.12	2028.32	1742.23	1892.98	2247.89	1961.41	2599.11	1977.98	2280.3	3544.91	2900.78	2102.57	2915.49	1390.29	1180.16	1925.96	1548.73	2288.16	2080.2	2265.7	2251.51	1624.2
AFUN016516	1.72941	1.34375	1.45974	2.43593	0.695363	1.13068	0.467122	0.830668	1.52363	2.09404	2.56998	0	0	0.845022	1.33898	2.10422	1.47488	1.42486	1.30494	5.05597	2.3504	0.98345	1.89208	1.36134	0.523715	1.35871	1.15554	1.13273	0.998417	1.26619	1.51736	8.81966	8.93024	1.34942	1.49074	0.501828	0.535265	1.60498	1.13501	0	2.0237	0	1.22323	1.31741	2.83624	1.20336	3.94219
AFUN006612	1.24307	0.326056	1.06261	2.65982	0.506183	0	0.340037	0.302339	0.369705	0.76217	0.935399	0	0	0.307563	0	0.919048	0.536812	1.03722	0.949923	7.36089	2.99417	0.357947	0	0.660652	0.762467	0	0.841166	2.47368	0.726789	0.460855	0.736366	6.42019	9.19063	0.245574	1.08517	1.0959	0.389641	1.16833	0.275408	0.322573	0.589254	0	1.18726	0.63933	1.03231	1.45996	3.68959
AFUN006611	1.06	0.322891	0.350763	0.292667	0.501269	0	2.02041	0	0.732232	0.75477	0.926317	0	3.69923	0.304577	0.643492	1.2135	0.2658	1.02715	0.47035	4.85962	1.27076	0.708943	0	0.981357	0	0.244864	0	1.22483	1.0796	0	0	3.91253	10.4333	0	1.34329	1.08526	0.385858	0.385664	0	0	0.583533	0.277413	0.881797	0	2.04457	2.31326	1.21792
AFUN006610	13.6482	7.19807	3.76491	5.55773	2.06937	4.71079	3.89237	6.42728	1.51142	1.55794	23.3269	9.11039	38.6875	56.5818	4.2504	3.75723	2.85296	5.93646	16.3105	16.0494	16.0878	19.6089	11.2615	17.2855	9.03959	12.1303	19.9452	10.4499	23.7699	2.63768	18.0624	7.67216	11.3635	8.0316	9.5382	6.27235	3.50443	21.3344	8.55696	23.7372	11.804	8.24566	51.9347	10.7161	25.3216	23.1581	22.7932
AFUN016588	1.66929	0.374735	2.03542	1.35863	1.16351	3.31083	0	2.08486	2.9743	1.31394	0.537525	0	2.38511	1.76741	1.49363	1.40834	1.23391	0	0.545871	4.93491	0.491598	0.411387	0.791477	0.379642	0.43815	0.568361	0	1.89533	0.835295	0.264829	0.846302	7.94629	6.69833	1.97566	1.55898	1.67936	0.895626	3.5807	1.58263	1.48293	2.03168	0.321955	1.70564	2.20434	2.37286	3.02027	1.88464
AFUN014105	1.28499	0.596551	0.648047	0.720948	0	0.752942	0.414754	1.47509	1.12735	0.232411	1.42617	2.44632	1.7719	0.562716	1.38702	0.373664	0	1.47598	1.15865	5.98554	1.82604	0.873198	1.25997	1.41018	0.697504	0.452395	1.026	0.754306	0.664865	0.421589	0.898168	6.62615	4.64809	0.149767	0.661808	0.668354	0.475257	1.18754	2.1835	1.77053	0.898414	1.1959	0.724067	1.75457	1.469	0.356152	1.5001
AFUN009000	94.7315	111.703	75.0085	180.989	64.9781	86.4767	113.435	120.141	107.009	122.143	103.25	98.0278	65.8366	60.6054	117.417	103.7	129.48	93.0045	73.5914	61.6899	75.5426	64.3874	71.229	48.6155	62.6537	88.7537	117.608	127.759	66.8529	104.188	121.62	115.89	169.353	108.226	131.982	60.6327	63.7169	84.3823	18.9154	28.2209	35.8937	23.3627	154.348	32.1484	176.688	148.26	167.932
AFUN000369	2.06768	0.898858	2.44112	1.62944	1.74428	2.55263	0.937399	1.66695	2.29317	2.88904	1.61167	2.45734	0.572103	0.847877	1.56742	3.80039	0.924913	1.90624	0.982015	8.45508	1.47396	0.74008	1.89847	1.82126	1.57645	2.38577	0.869584	2.27311	2.00358	0.317616	1.77623	8.16873	9.26939	2.03096	0.373944	1.00705	1.07415	1.87881	0.759232	2.44545	2.43664	0.965321	0.613683	0.660929	2.60867	1.81114	1.69522
AFUN006915	795.156	710.703	922.065	1176.08	472.159	651.245	619.533	902.81	627.679	711.22	530.981	722.433	673.689	742.458	875.804	768.964	1077.04	385.108	1189.74	455.202	799.239	1119.13	765.299	993.706	981.727	919.653	1219.53	881.276	510.601	571.751	663.738	670.191	904.97	726.953	1063.96	666.643	516.088	777.484	425.242	599.873	829.477	578.717	1456.71	786.557	870.087	1057.95	1005.69
AFUN014704	1.93765	1.17726	2.44152	1.16407	1.16304	3.24195	1.11613	0.694674	0.242703	1.00069	2.30275	2.04812	0	0.100954	1.38638	0.603333	1.40962	2.04272	1.32515	9.06047	2.106	1.29241	1.24325	1.08426	0.500542	1.78556	2.34687	2.02989	1.07352	0.605081	1.08767	11.5094	11.0368	2.74063	0.801438	0.959246	1.79053	0.639153	1.26559	0.952926	1.64403	0.643651	1.26653	0.734484	2.03306	1.15012	2.28757
AFUN019026	4.26182	5.57655	5.76598	6.45522	3.96357	7.20809	5.32519	3.11501	4.26617	5.41833	2.12024	1.74496	2.39474	4.6265	2.47712	1.76754	8.90457	6.12691	3.8659	5.05597	5.37654	4.27801	4.96672	2.72269	2.67095	5.29896	4.85327	5.77692	3.66918	2.08921	1.6691	7.42886	6.37434	2.12533	1.84479	2.0324	2.08753	2.72847	2.04303	1.59527	2.24631	2.77076	9.17425	1.97611	7.79967	7.76169	6.50462
