## Supplementary material for "Gene conversion explains elevated diversity in the immunity modulating APL1 gene of the malaria vector *Anopheles funestus*": Table S8

Supplementary Table 8. DESeq2 performed in iDEP differential gene expression results between countries and laboratory strains for APL (bolded), LRIM,TEP and AMP genes. Log2-fold change and adjusted p-value are given for every pairwise contrast made, for example �FANG-Cameroon log2FoldChange� refers to the FANG versus Cameroon contrast Log2-fold change. Only genes with greater than 0.5 counts per …
Gene Name	Gene Function	FANG-Cameroon log2FoldChange	FANG-Cameroon padj	FUMOZ-Cameroon log2FoldChange	FUMOZ-Cameroon padj	Ghana-Cameroon log2FoldChange	Ghana-Cameroon padj	Malawi-Cameroon log2FoldChange	Malawi-Cameroon padj	Uganda-Cameroon log2FoldChange	Uganda-Cameroon padj	FUMOZ-FANG log2FoldChange	FUMOZ-FANG padj	Ghana-FANG log2FoldChange	Ghana-FANG padj	Malawi-FANG log2FoldChange	Malawi-FANG padj	Uganda-FANG log2FoldChange	Uganda-FANG padj	Ghana-FUMOZ log2FoldChange	Ghana-FUMOZ padj	Malawi-FUMOZ log2FoldChange	Malawi-FUMOZ padj	Uganda-FUMOZ log2FoldChange	Uganda-FUMOZ padj	Malawi-Ghana log2FoldChange	Malawi-Ghana padj	Uganda-Ghana log2FoldChange	Uganda-Ghana padj	Uganda-Malawi log2FoldChange	Uganda-Malawi padj
AFUN000279	APL1 paralogue	0.822141729	0.148836433	-0.622200853	0.409833751	-1.289528965	0.004108506	-1.225018647	0.006075263	-1.011631761	0.039178929	-1.444342582	0.021049043	-2.111670694	3.54E-05	-2.047160376	5.48E-05	-1.83377349	0.00041543	-0.667328112	0.29974774	-0.602817794	0.359803995	-0.389430908	0.631191318	0.064510318	0.944926757	0.277897204	0.812453827	0.213386886	0.740580885
AFUN000288	APL1 paralogue	-0.527113734	0.291532514	-0.55876838	0.361583118	-0.760758514	0.05242885	-0.317935869	0.451386344	-0.895643302	0.026352064	-0.031654646	0.966236898	-0.23364478	0.665417748	0.209177865	0.679473167	-0.368529568	0.481679628	-0.201990134	0.733798794	0.240832511	0.689863912	-0.336874922	0.614250686	0.442822645	0.388297775	-0.134884789	0.897272845	-0.577707434	0.234861925
AFUN000369	Cecropin	-0.436525296	0.642136146	0.004861203	0.99827757	0.17805602	0.823306501	0.354886211	0.622665135	-0.107197074	0.91040517	0.441386499	0.683182988	0.614581317	0.480017979	0.791411507	0.323118774	0.329328223	0.73490437	0.173194818	0.860171745	0.350025008	0.715184996	-0.112058276	0.930977035	0.176830191	0.877316907	-0.285253094	0.857259404	-0.462083285	0.563425276
AFUN000597	APL1 paralogue	2.752433199	1.82E-10	2.755362873	1.90E-10	-0.637170534	0.134679007	1.643813598	4.40E-06	0.077115116	0.899531196	0.002929674	0.997095045	-3.389603732	8.73E-16	-1.108619601	0.015100272	-2.675318083	5.58E-10	-3.392533406	4.00E-16	-1.111549275	0.0289758	-2.678247757	7.31E-10	2.280984132	8.28E-12	0.714285649	0.334528538	-1.566698482	3.50E-05
AFUN003274	LRIM19	1.788050265	8.52E-08	0.507175479	0.289981893	0.50207499	0.13322642	0.249761055	0.481649648	0.198885288	0.630443989	-1.280874786	0.001296136	-1.285975275	0.000129503	-1.53828921	2.82E-06	-1.589164977	1.96E-06	-0.005100488	0.993034277	-0.257414424	0.580712256	-0.308290191	0.553393721	-0.252313935	0.594828379	-0.303189702	0.696589749	-0.050875767	0.916925733
AFUN003917	LRIM4	-0.126901238	0.771700139	0.422603638	0.367177155	-0.534807278	0.075829901	-0.045096173	0.90759451	-0.579172308	0.06797914	0.549504875	0.197346743	-0.407906041	0.271588608	0.081805065	0.839093126	-0.452271071	0.225778612	-0.957410916	0.005907352	-0.46769981	0.249653122	-1.001775946	0.005424324	0.489711105	0.144969799	-0.04436503	0.956653366	-0.534076136	0.136493414
AFUN004120	LRIM paralogue	-1.326885447	0.000394843	-0.677051283	0.144661173	-0.16234483	0.68072321	-0.284010775	0.425836274	-0.525054979	0.153412639	0.649834164	0.17399587	1.164540616	0.001977412	1.042874671	0.005820118	0.801830468	0.043580898	0.514706453	0.250391332	0.393040507	0.403014133	0.151996304	0.810103616	-0.121665945	0.836665428	-0.362710149	0.64448154	-0.241044204	0.571608149
AFUN005964	LRIM1	0.230840706	0.623620295	-0.484526903	0.357134401	-0.71028669	0.032812139	-0.329881366	0.35151474	-0.500560545	0.182510714	-0.715367609	0.129372437	-0.941127396	0.014162256	-0.560722072	0.155198941	-0.731401252	0.067843207	-0.225759787	0.651570079	0.154645537	0.773075066	-0.016033643	0.980846728	0.380405324	0.388046598	0.209726145	0.797537551	-0.17067918	0.704060306
AFUN006130	TEP paralogue	0.468686413	6.87E-08	-0.206858233	0.049795691	-0.100249572	0.244443953	-0.214225722	0.005302033	-0.168545724	0.048420482	-0.675544647	1.51E-11	-0.568935985	2.25E-11	-0.682912135	3.97E-16	-0.637232137	9.11E-14	0.106608662	0.339648778	-0.007367488	0.958357913	0.038312509	0.803633715	-0.11397615	0.244065113	-0.068296152	0.726267011	0.045679998	0.671853676
AFUN006598	TEP paralogue	0.207401982	0.664228563	1.060015245	0.010737287	-0.842665492	0.009722602	-0.228702592	0.546915699	-0.905765712	0.007285117	0.852613263	0.065084579	-1.050067475	0.005883004	-0.436104574	0.281477119	-1.113167695	0.003545903	-1.902680737	1.52E-07	-1.288717837	0.001049811	-1.965780957	9.33E-08	0.613962901	0.095167548	-0.06310022	0.946482839	-0.677063121	0.087532451
AFUN006610	Gambicin	3.054471185	5.66E-10	-0.110065187	0.930359933	1.845887524	1.53E-05	1.357627307	0.002461231	2.421424286	1.02E-08	-3.164536372	7.04E-08	-1.208583661	0.01852362	-1.696843877	0.000577666	-0.633046899	0.260517981	1.955952711	0.000279807	1.467692495	0.013089643	2.531489473	1.71E-06	-0.488260216	0.423349287	0.575536762	0.567664531	1.063796978	0.031480715
AFUN006611	Gambicin	1.212538276	0.444248323	0.375564375	0.898313357	0.667421007	0.644573428	1.49062984	0.217504069	0.550003399	NA	-0.836973901	0.663270789	-0.545117269	0.739880547	0.278091564	0.858155781	-0.662534877	0.690850879	0.291856632	0.878443267	1.115065465	0.51021044	0.174439024	NA	0.823208833	NA	-0.117417608	NA	-0.940626441	0.524044856
AFUN006612	Gambicin paralogue	-1.137795156	0.500020737	-0.325597106	0.899505613	1.058050178	0.336268422	1.342724266	0.182427571	0.515421137	NA	0.81219805	0.683936251	2.195845334	0.141398257	2.480519422	0.080470944	1.653216293	0.293527444	1.383647284	0.331776943	1.668321372	0.234195829	0.841018243	NA	0.284674088	NA	-0.542629041	NA	-0.827303129	0.502424244
AFUN006915	Defensin/DEF1	-0.114766099	0.735302984	-0.070431748	0.901132282	0.33202645	0.170421242	-0.186648769	0.461297625	0.306542961	0.251578491	0.044334351	0.91650718	0.446792549	0.109745678	-0.071882671	0.818039809	0.42130906	0.139966502	0.402458198	0.190178386	-0.116217021	0.752037277	0.376974709	0.265000397	-0.51867522	0.028720731	-0.025483489	0.967503419	0.493191731	0.064156265
AFUN007013	LRIM17	0.240748901	0.65988917	0.118273066	0.899505613	-0.010089497	0.984180628	0.105974859	0.826154486	-0.164530731	0.750767404	-0.122475835	0.85845455	-0.250838398	0.634210991	-0.134774042	0.793941629	-0.405279632	0.425329788	-0.128362563	0.830622049	-0.012298207	0.986182746	-0.282803797	0.680109376	0.116064356	0.868984463	-0.154441235	0.877410163	-0.27050559	0.587537055
AFUN007232	LRIM18	0.160551208	0.475104535	-2.176360643	4.91E-29	0.273105565	0.108983298	0.734338364	2.18E-07	0.368001691	0.031934071	-2.336911851	8.84E-26	0.112554357	0.620073165	0.573787156	0.001812079	0.207450483	0.332881253	2.449466208	6.51E-38	2.910699007	3.32E-54	2.544362334	3.60E-40	0.461232799	0.002669357	0.094896126	0.813832542	-0.366336673	0.041595568
AFUN007672	LRIM12	-0.002484433	0.994281703	-0.215167291	0.568319359	0.159400119	0.503135925	-0.160324307	0.494614543	0.120086354	0.659515263	-0.212682857	0.526862757	0.161884552	0.570756448	-0.157839874	0.55707489	0.122570787	0.685611466	0.374567409	0.18129027	0.054842984	0.877394063	0.335253644	0.281796668	-0.319724426	0.199856635	-0.039313765	0.946698477	0.280410661	0.293269526
AFUN009000	Attacin	-0.347733143	0.452838034	-0.093011351	0.913866258	-0.459360132	0.209005477	-0.199965658	0.616167999	-0.319705438	0.442095436	0.254721792	0.653975617	-0.11162699	0.8235846	0.147767485	0.746086368	0.028027705	0.961091696	-0.366348781	0.457752222	-0.106954307	0.853924914	-0.226694087	0.719280548	0.259394474	0.623626417	0.139654695	0.877173199	-0.11973978	0.803731483
AFUN009100	LRIM20	-0.629339396	0.175840847	-0.167944552	0.836852439	-0.695646455	0.064150315	-0.706138241	0.049009981	-0.518579223	0.21816184	0.461394844	0.419010483	-0.066307059	0.908231333	-0.076798845	0.882232864	0.110760173	0.847201135	-0.527701903	0.295025183	-0.538193689	0.288607156	-0.350634671	0.567476358	-0.010491786	0.988843323	0.177067232	0.848225933	0.187559018	0.708501454
AFUN009271	LRIM paralogue	-1.488490523	0.00179984	-0.1728958	0.859294537	-0.389276332	0.396295154	-0.000331497	0.999869604	-0.635097966	0.177736333	1.315594723	0.020468599	1.099214192	0.024852087	1.488159027	0.001550524	0.853392557	0.095419526	-0.216380532	0.735350531	0.172564304	0.799854111	-0.462202166	0.495166334	0.388944835	0.514602955	-0.245821634	0.812789143	-0.63476647	0.223214105
AFUN009272	LRIM paralogue	-0.433326441	0.393422206	-0.759366819	0.16484185	-0.014276937	0.97761662	0.250231138	0.567485656	-0.221105292	0.654685464	-0.326040378	0.60002811	0.419049505	0.397296268	0.68355758	0.131271356	0.21222115	0.700883249	0.745089883	0.136703132	1.009597957	0.041243153	0.538261527	0.359489238	0.264508075	0.658582884	-0.206828355	0.826211389	-0.47133643	0.325032713
AFUN011055	LRIM15	-0.879714039	0.027410598	0.189036309	0.795254708	-0.588791635	0.090179873	0.075310152	0.862540638	-0.520858715	0.169459263	1.068750348	0.019599652	0.290922404	0.519707043	0.955024191	0.01385244	0.358855324	0.425987905	-0.777827944	0.067735263	-0.113726157	0.839532166	-0.709895024	0.124736279	0.664101787	0.066096659	0.067932919	0.942841612	-0.596168867	0.148734941
AFUN011465	Cecropin	0.937496265	1.31E-08	-0.168279079	0.526315268	0.22701786	0.155179781	0.171064006	0.280182179	0.057044235	0.784721619	-1.105775344	9.50E-09	-0.710478404	2.13E-05	-0.766432259	3.45E-06	-0.88045203	1.03E-07	0.39529694	0.035436541	0.339343085	0.094172541	0.225323315	0.325651719	-0.055953854	0.837743775	-0.169973625	0.640532262	-0.114019771	0.560895659
AFUN014105	Defensin	1.227058872	0.186665557	0.100397537	0.960099699	1.114516105	0.162937283	1.055349141	0.165672822	1.221883273	NA	-1.126661335	0.306665194	-0.112542767	0.918868495	-0.17170973	0.860573641	-0.005175599	0.996943256	1.014118568	0.327523211	0.954951605	0.362854765	1.121485736	0.31281961	-0.059166964	0.967502647	0.107367167	0.956530209	0.166534131	0.87092111
AFUN014704	Fibrinogen paralogue	-0.278502179	0.796958409	-0.147141352	0.934003275	0.657178801	0.391341226	0.992414302	0.153142205	0.101170835	0.925942894	0.131360827	0.919430698	0.93568098	0.301400152	1.270916481	0.131203565	0.379673014	0.715017492	0.804320153	0.41674433	1.139555654	0.233062824	0.248312187	0.856997655	0.335235501	0.773002183	-0.556007966	0.739968925	-0.891243467	0.303772729
AFUN014990	LRIM9	-0.25651727	0.643310066	0.557716594	0.369784183	-0.028644636	0.958349172	0.055481925	0.914111926	-0.458694063	0.319525059	0.814233864	0.14287238	0.227872634	0.674364028	0.311999195	0.527549842	-0.202176794	0.72163562	-0.58636123	0.272457247	-0.502234669	0.361793155	-1.016410657	0.045804444	0.084126561	0.910150337	-0.430049428	0.644126834	-0.514175988	0.296792308
AFUN015716	TEP paralogue	0.956136482	0.300347273	-0.472668696	0.753368334	0.817372487	0.289039159	1.258724538	0.073493851	0.396426863	0.670192991	-1.428805177	0.1640265	-0.138763995	0.897648595	0.302588056	0.748422122	-0.559709619	0.570554231	1.290041182	0.176473969	1.731393233	0.066589713	0.869095558	0.446418555	0.441352051	0.698802757	-0.420945624	0.812453827	-0.862297675	0.335489384
AFUN015822	Cecropin	0.178185382	0.615177303	-0.404165485	0.294481095	0.565732152	0.023193581	0.094913632	0.75657151	0.28064095	0.346373809	-0.582350867	0.099502701	0.38754677	0.216365074	-0.08327175	0.806539812	0.102455568	0.784601456	0.969897637	0.000788042	0.499079117	0.142139849	0.684806435	0.03450854	-0.47081852	0.085663771	-0.285091202	0.633751942	0.185727318	0.567852204
AFUN015823	Cecropin	0.690260435	0.008654604	-0.196734438	0.654657482	0.366929037	0.121059848	0.475922862	0.031699919	0.326347039	0.209336873	-0.886994873	0.003318384	-0.323331398	0.258745522	-0.214337573	0.45069765	-0.363913396	0.205005685	0.563663474	0.047377496	0.672657299	0.019274273	0.523081477	0.087789366	0.108993825	0.778817326	-0.040581997	0.948644586	-0.149575822	0.619491506
AFUN016423	LRIM3	-0.049023171	0.89509389	0.021215408	0.973117321	-0.228699637	0.368159417	0.043947543	0.88287301	-0.239829455	0.387773015	0.070238579	0.866569248	-0.179676466	0.567955047	0.092970714	0.76438799	-0.190806284	0.551189753	-0.249915046	0.451233838	0.022732135	0.955836871	-0.261044864	0.485713052	0.27264718	0.370861728	-0.011129818	0.986890367	-0.283776998	0.329739167
AFUN016424	LRIM11	0.324281754	0.783510052	0.381739214	0.821304062	1.13261669	0.158784687	1.014320976	0.189603112	0.746470148	NA	0.05745746	0.969039456	0.808334936	0.420409666	0.690039222	0.475233951	0.422188394	0.70694516	0.750877476	0.484795413	0.632581763	0.569808044	0.364730934	0.797971199	-0.118295713	0.933131491	-0.386146542	0.831948157	-0.267850828	0.793010059
AFUN016429	LRIM5	-0.021367148	0.956821435	-0.022559371	0.97253047	-0.832285354	0.000204108	-0.425788882	0.073490077	-0.803067758	0.000676114	-0.001192223	0.997745814	-0.810918206	0.003146269	-0.404421734	0.159046493	-0.78170061	0.004914982	-0.809725983	0.004358942	-0.403229511	0.225178177	-0.780508387	0.009052991	0.406496473	0.140793808	0.029217596	0.965918479	-0.377278877	0.210676435
AFUN016430	LRIM27	-0.091227895	0.833063601	0.341805319	0.462975977	-0.318222456	0.298427346	0.032284886	0.93000198	-0.252960518	0.461547151	0.433033214	0.300382606	-0.226994561	0.553678497	0.12351278	0.741646672	-0.161732624	0.692763855	-0.660027775	0.059637536	-0.309520434	0.438479724	-0.594765838	0.118521695	0.350507341	0.334332918	0.065261937	0.934721136	-0.285245404	0.424149026
AFUN016516	Defensin	-0.589386872	0.629124357	0.124274064	0.946641047	0.267609603	0.775795417	0.803643792	0.287418891	0.263542635	NA	0.713660935	0.587543772	0.856996475	0.44363438	1.393030664	0.162580769	0.852929507	0.453023483	0.143335539	0.906739443	0.679369729	0.51166401	0.139268572	NA	0.536034189	NA	-0.004066968	NA	-0.540101157	0.553378526
AFUN016588	Defensin	-0.324313749	0.783259677	-0.728651925	0.613319147	-0.802213339	0.356269927	0.518498539	0.524616499	0.361046829	NA	-0.404338175	0.771979256	-0.47789959	0.674364028	0.842812289	0.379905893	0.685360578	0.519101382	-0.073561415	0.95884865	1.247150464	0.236060393	1.089698753	NA	1.320711879	NA	1.163260168	NA	-0.157451711	0.88043002
AFUN016594	LRIM paralogue	-0.980509983	0.012481689	-0.024636535	0.979719381	-0.10649697	0.801846682	0.179540028	0.651380052	-0.485447856	0.206790551	0.955873448	0.03880807	0.874013013	0.026985415	1.160050012	0.002267086	0.495062127	0.250581364	-0.081860435	0.88169539	0.204176563	0.698479175	-0.460811321	0.375016564	0.286036998	0.566177509	-0.378950887	0.635938852	-0.664987885	0.097146239
AFUN018479	TEP paralogue	0.230580581	0.603985161	-2.696271216	4.22E-14	-0.292231703	0.403148014	-0.425931446	0.18426228	-0.539829657	0.124395608	-2.926851797	1.41E-12	-0.522812283	0.182612711	-0.656512027	0.076007587	-0.770410237	0.041007853	2.404039513	1.52E-11	2.27033977	3.00E-10	2.15644156	4.65E-09	-0.133699743	0.809119383	-0.247597954	0.751146219	-0.113898211	0.797468596
AFUN018499	TEP paralogue	-3.381269074	2.23E-12	-3.900205933	1.29E-16	-0.502444385	0.24403703	-1.395299392	0.000172696	-0.510563021	0.276344657	-0.518936859	0.480841711	2.87882469	2.74E-09	1.985969683	6.53E-05	2.870706054	3.68E-09	3.397761548	6.41E-13	2.504906541	5.08E-07	3.389642912	1.62E-12	-0.892855007	0.034771697	-0.008118636	0.995007079	0.884736371	0.058390155
AFUN018503	TEP paralogue	-1.247297249	0.09959286	0.968541392	0.285590798	-0.523517188	0.435201345	0.828243914	0.168734695	-0.153436865	0.859750556	2.215838641	0.006718319	0.723780061	0.368160255	2.075541163	0.003042552	1.093860384	0.159125941	-1.49205858	0.044321603	-0.140297478	0.888434738	-1.121978257	0.182958652	1.351761102	0.029010202	0.370080323	0.8054067	-0.981680779	0.186111662
AFUN018534	TEP paralogue	-1.507492425	0.076641687	-1.260438939	0.222492005	0.136880042	0.87922517	-1.01056342	0.149419761	-1.017472421	0.201729121	0.247053486	0.844733905	1.644372466	0.049230969	0.496929005	0.583729848	0.490020004	0.62306339	1.39731898	0.125318163	0.249875519	0.831323444	0.242966518	0.86010111	-1.147443462	0.152329706	-1.154352462	0.388359093	-0.006909001	0.995049235
AFUN018554	TEP paralogue	-3.071545665	5.05E-13	-3.382010487	2.23E-16	-0.625750552	0.095610273	-1.844969255	6.41E-09	-0.799175731	0.037054128	-0.310464822	0.643868353	2.445795113	1.24E-08	1.22657641	0.007207475	2.272369934	1.62E-07	2.756259935	3.57E-11	1.537041232	0.001005447	2.582834756	1.48E-09	-1.219218703	0.000339667	-0.17342518	0.848225933	1.045793524	0.006451189
AFUN018559	TEP paralogue	-0.830852902	0.154536988	-1.155014512	0.063893031	-0.027048963	0.965269938	-0.131214298	0.817514739	-0.363144501	0.518516109	-0.324161609	0.684365608	0.803803939	0.167631654	0.699638604	0.216234111	0.467708401	0.459017953	1.127965549	0.054167179	1.023800214	0.099719353	0.79187001	0.246214805	-0.104165335	0.904013195	-0.336095538	0.76429936	-0.231930203	0.708129644
AFUN018567	TEP paralogue	-0.024674528	0.979671602	-0.631095859	0.545234997	0.336205715	0.627692552	-0.197757496	0.786283632	-0.81689249	0.230025556	-0.606421331	0.518323542	0.360880243	0.659067898	-0.173082968	0.829954841	-0.792217962	0.299002986	0.967301574	0.223737016	0.433338363	0.633573707	-0.185796631	0.872178785	-0.533963211	0.530677231	-1.153098206	0.238956619	-0.619134994	0.409162662
AFUN018581	APL1 paralogue	-0.618149401	0.290217855	-1.458982817	0.010217331	-0.765417285	0.102135386	-0.986400874	0.025057872	-0.98586508	0.03901453	-0.840833415	0.203642808	-0.147267883	0.823603797	-0.368251473	0.521486576	-0.367715679	0.557505244	0.693565532	0.266431244	0.472581942	0.475728255	0.473117736	0.529627716	-0.22098359	0.77546424	-0.220447796	0.843923414	0.000535794	0.999628439
AFUN018584	TEP paralogue	-0.866967962	0.021562081	-2.629379803	9.95E-14	-0.400592244	0.239722726	-0.459937357	0.14936663	-0.588366454	0.09130005	-1.76241184	3.86E-05	0.466375718	0.249961707	0.407030605	0.299691846	0.278601508	0.52641376	2.228787559	3.60E-10	2.169442445	1.38E-09	2.041013349	2.47E-08	-0.059345113	0.922454115	-0.18777421	0.812789143	-0.128429097	0.770403405
AFUN018616	TEP paralogue	-0.872246885	0.054128634	-0.850822101	0.091032067	0.099997259	0.82839972	-0.276941049	0.493427135	-0.350015369	0.427373043	0.021424784	0.977648303	0.972244144	0.028500667	0.595305836	0.189481664	0.522231516	0.286416757	0.95081936	0.037320365	0.573881052	0.262402847	0.500806732	0.38232467	-0.376938308	0.451521738	-0.450012628	0.589842096	-0.073074321	0.895080962
AFUN018617	TEP paralogue	0.315263012	0.638689967	-0.770289402	0.300790237	-0.3520974	0.518535277	0.764242783	0.099036621	-0.31953557	0.597714754	-1.085552414	0.10916932	-0.667360412	0.266562319	0.448979771	0.442871484	-0.634798582	0.301763761	0.418192002	0.559177519	1.534532185	0.009643186	0.450753832	0.584370554	1.116340183	0.019270272	0.03256183	0.979249722	-1.083778353	0.039969087
AFUN018618	TEP paralogue	-0.318982168	0.740003897	0.077110497	0.964371209	-0.548930212	0.449201448	-0.63704907	0.358479307	-0.382027966	0.648330241	0.396092665	0.721589255	-0.229948044	0.808314943	-0.318066902	0.710996266	-0.063045798	0.953483542	-0.626040709	0.506290865	-0.714159567	0.44620649	-0.459138463	0.696291794	-0.088118858	0.945644423	0.166902246	0.926658897	0.255021104	0.777104479
AFUN018632	TEP paralogue	2.143396472	0.004252451	1.80259116	0.032452721	0.514135789	0.497912445	1.095552363	0.096334	0.063494138	0.953373393	-0.340805313	0.760269133	-1.629260683	0.032397075	-1.047844109	0.172087184	-2.079902334	0.005584073	-1.28845537	0.1265864	-0.707038796	0.447356313	-1.739097021	0.039428318	0.581416574	0.544006567	-0.450641651	0.781814627	-1.032058225	0.210676435
AFUN018642	TEP paralogue	-0.727691725	0.566991801	-0.340461461	0.863326512	0.721053166	0.429882191	1.619417286	0.039135618	0.056476317	NA	0.387230265	0.807235166	1.448744892	0.198271308	2.347109011	0.022771915	0.784168042	0.528917764	1.061514627	0.362988919	1.959878747	0.070017709	0.396937777	0.806981872	0.89836412	0.384210337	-0.66457685	0.739068629	-1.562940969	0.102328854
AFUN018663	TEP paralogue	0.028638397	0.962781157	0.054029633	0.957332268	-0.483826648	0.240962738	-0.180275428	0.696602881	-0.968687658	0.014465955	0.025391236	0.973184077	-0.512465044	0.29404496	-0.208913825	0.677591502	-0.997326055	0.028909608	-0.53785628	0.311830183	-0.234305061	0.696916596	-1.02271729	0.040810786	0.303551219	0.6039444	-0.48486101	0.582688642	-0.788412229	0.085539958
AFUN018670	TEP paralogue	0.476280431	0.663626971	-0.107942561	0.957002244	0.229077748	0.813893154	1.321454641	0.07233749	-0.495455837	0.622507099	-0.584222992	0.641098154	-0.247202684	0.823033351	0.84517421	0.357229739	-0.971736269	0.333888008	0.337020309	0.776557699	1.429397202	0.16025965	-0.387513276	0.791964783	1.092376893	0.216458758	-0.724533585	0.703645852	-1.816910479	0.031647666
AFUN018690	TEP paralogue	0.806538842	0.069245574	0.56285191	0.32758178	-0.702006329	0.06462249	0.132802845	0.769789085	-1.071469294	0.004210203	-0.243686931	0.695121251	-1.508545171	0.000257576	-0.673735996	0.12172219	-1.878008136	4.13E-06	-1.264858239	0.003513414	-0.430049065	0.41454229	-1.634321204	0.000153105	0.834809174	0.02975632	-0.369462965	0.689073231	-1.204272139	0.001204609
AFUN018700	TEP paralogue	0.587329809	0.318920755	-1.384069197	0.016679771	-0.827254648	0.076558433	-0.448411064	0.35518958	-1.183951013	0.010799879	-1.971399005	0.001003555	-1.414584456	0.006585266	-1.035740872	0.050236431	-1.771280822	0.000551794	0.556814549	0.391181309	0.935658133	0.129287651	0.200118184	0.820502875	0.378843584	0.577687457	-0.356696365	0.750531713	-0.735539949	0.195639108
AFUN018736	TEP paralogue	0.851234177	0.270008204	0.616534537	0.565330484	0.386736153	0.584576323	0.614273679	0.338927531	-0.307454492	0.704535296	-0.23469964	0.824410907	-0.464498024	0.56741206	-0.236960498	0.76706306	-1.158688669	0.12025231	-0.229798384	0.805481721	-0.002260858	0.998623371	-0.923989029	0.304349076	0.227537526	0.832041603	-0.694190645	0.633751942	-0.921728171	0.224666266
AFUN018743	APL1	-0.777474445	0.049335537	-0.693035724	0.137187809	-1.063068602	0.000621878	-0.425136609	0.208463705	-1.114555151	0.000561736	0.084438721	0.888324196	-0.285594157	0.518271164	0.352337836	0.391421307	-0.337080705	0.446793693	-0.370032877	0.436874921	0.267899115	0.594464906	-0.421519426	0.419261665	0.637931992	0.076038873	-0.051486549	0.955473064	-0.689418541	0.077085458
AFUN018750	TEP paralogue	0.995567802	0.001265399	-1.827033316	3.56E-09	-0.368547156	0.209005477	0.218879209	0.467910238	-0.044343022	0.91468725	-2.822601118	3.29E-16	-1.364114959	4.85E-06	-0.776688593	0.012528024	-1.039910824	0.000720564	1.45848616	3.38E-06	2.045912525	8.99E-12	1.782690294	9.28E-09	0.587426365	0.041225624	0.324204135	0.618104238	-0.263222231	0.449087371
AFUN018758	TEP1	0.089407285	0.845310652	0.331270252	0.526295212	-0.908823255	0.001315346	-0.293531482	0.357661275	-0.896081476	0.002569972	0.241862966	0.621287863	-0.99823054	0.003304796	-0.382938767	0.293173926	-0.985488761	0.00408872	-1.240093507	0.000273738	-0.624801733	0.120328602	-1.227351728	0.00051173	0.615291773	0.052967136	0.012741779	0.987660712	-0.602549994	0.090019452
AFUN018764	TEP paralogue	0.69655376	0.365015245	-1.06791656	0.250815792	0.251393997	0.727291715	0.160114868	0.830123377	-1.104681294	0.109385642	-1.764470321	0.033362313	-0.445159763	0.571987896	-0.536438892	0.460366618	-1.801235054	0.010223188	1.319310557	0.097271203	1.228031429	0.142219695	-0.036764734	0.97790295	-0.091279129	0.935891896	-1.356075291	0.15126223	-1.264796162	0.086375478
AFUN018792	TEP paralogue	1.382630866	0.024596988	-0.343413759	0.758876799	-0.259224115	0.687683042	0.332120753	0.58690196	-0.658967256	0.298730631	-1.726044626	0.015166363	-1.641854981	0.006219677	-1.050510113	0.085307921	-2.041598122	0.000596237	0.084189645	0.928182855	0.675534512	0.368969171	-0.315553497	0.753634325	0.591344867	0.408338337	-0.399743142	0.764195477	-0.991088009	0.127756949
AFUN018808	TEP paralogue	-1.160343266	0.152047571	-1.862222371	0.027922952	0.061880875	0.944079536	0.365031002	0.608167587	-0.214016017	0.80363012	-0.701879104	0.510971708	1.222224141	0.125574908	1.525374269	0.044150701	0.94632725	0.258166299	1.924103245	0.015646193	2.227253373	0.00562879	1.648206354	0.058760732	0.303150128	0.771415287	-0.275896891	0.861811107	-0.579047019	0.461907729
AFUN018847	TEP paralogue	0.195851215	0.787309462	0.026679765	0.983850586	-0.426028391	0.429393618	-0.279714439	0.621797836	-0.708430954	0.202225657	-0.16917145	0.845026446	-0.621879606	0.31427566	-0.475565654	0.432626194	-0.904282169	0.133294359	-0.452708156	0.521512548	-0.306394204	0.685312752	-0.735110719	0.312451409	0.146313952	0.870659878	-0.282402563	0.815526163	-0.428716515	0.492698423
AFUN018885	TEP paralogue	1.704905287	0.029671281	-1.413393456	0.133267035	0.0718135	0.938852027	-0.344591151	0.663604385	-0.221127623	0.811632191	-3.118298743	0.000355827	-1.633091787	0.037123728	-2.049496438	0.006752169	-1.926032911	0.012927618	1.485206956	0.082668018	1.068802305	0.249319277	1.192265832	0.216927245	-0.416404651	0.698397497	-0.292941124	0.863578793	0.123463527	0.903431804
AFUN018987	TEP paralogue	0.378451247	0.355556046	-1.716060266	6.47E-06	-0.146554212	0.700174412	0.319055453	0.333034059	0.373023358	0.309032375	-2.094511513	6.24E-07	-0.525005459	0.175363457	-0.059395794	0.890912783	-0.005427889	0.992402216	1.569506054	3.20E-05	2.035115718	2.24E-08	2.089083624	1.22E-08	0.465609665	0.210855851	0.51957757	0.382977167	0.053967905	0.909317719
AFUN019003	TEP paralogue	0.579536159	0.160140744	-3.409185636	6.16E-19	-0.324767563	0.376076515	-0.119609063	0.769880164	-0.46889372	0.222605563	-3.988721795	9.08E-20	-0.904303723	0.019416215	-0.699145222	0.071901738	-1.048429879	0.006330633	3.084418073	7.23E-16	3.289576573	4.78E-18	2.940291916	4.94E-14	0.2051585	0.70468843	-0.144126156	0.866305379	-0.349284657	0.410597282
AFUN019026	Fibrinogen	-0.852189899	0.062140693	-0.247498842	0.746113842	-0.239644548	0.57796903	-0.869062035	0.016513376	-0.120496762	0.814770931	0.604691057	0.280015984	0.612545351	0.197725372	-0.016872136	0.975290202	0.731693137	0.119206912	0.007854294	0.990801462	-0.621563193	0.225178177	0.12700208	0.861216091	-0.629417487	0.141089658	0.119147786	0.906656059	0.748565273	0.092623485
AFUN019033	TEP paralogue	-0.047592408	0.949622818	-0.597918838	0.425960161	-0.061736948	0.920112004	0.022055148	0.970651524	-0.400622278	0.470722291	-0.55032643	0.439549384	-0.014144541	0.984520382	0.069647556	0.912586341	-0.353029871	0.579621848	0.53618189	0.409231913	0.619973986	0.331884956	0.197296559	0.822732724	0.083792096	0.922723172	-0.33888533	0.763098629	-0.422677426	0.466177534
AFUN019122	TEP paralogue	0.059899266	0.799399736	0.64895305	0.000270336	-0.005977823	0.977224486	-0.5911201	2.96E-05	-0.381524925	0.018151043	0.589053784	0.003927209	-0.065877089	0.768684577	-0.651019366	0.00017534	-0.44142419	0.016164798	-0.654930873	0.000140019	-1.24007315	7.73E-15	-1.030477974	5.81E-10	-0.585142277	3.01E-05	-0.375547101	0.085762094	0.209595175	0.295564033
AFUN020666	TEP paralogue	0.99351582	0.003101613	-0.28847432	0.589666467	-0.315715032	0.322726221	-0.115530796	0.746686229	-0.207804101	0.571168889	-1.281990139	0.000884318	-1.309230852	5.44E-05	-1.109046616	0.000702382	-1.201319921	0.000257609	-0.027240712	0.957951519	0.172943523	0.708515526	0.080670218	0.890225757	0.200184236	0.6666354	0.107910931	0.890160816	-0.092273305	0.825597536
AFUN021442	TEP paralogue	0.531729455	0.000698956	0.28387378	0.148790686	0.069298169	0.679220872	0.182776364	0.195950483	0.001385585	0.995403707	-0.247855676	0.221180999	-0.462431287	0.003387832	-0.348953091	0.029716689	-0.53034387	0.000724067	-0.214575611	0.257319399	-0.101097415	0.636646895	-0.282488194	0.143444439	0.113478196	0.58685443	-0.067912583	0.843272266	-0.181390779	0.300062449
AFUN021443	TEP paralogue	0.843080964	0.005631653	-0.413896027	0.313230192	-0.716396533	0.005116559	-0.295881011	0.284337066	-0.610489581	0.027163715	-1.25697699	0.000276893	-1.559477496	4.90E-08	-1.138961975	9.28E-05	-1.453570544	5.07E-07	-0.302500506	0.424322292	0.118015016	0.784160277	-0.196593554	0.679633769	0.420515522	0.174785997	0.105906952	0.87960046	-0.31460857	0.346411908
AFUN021989	LRIM paralogue	0.336386833	0.014159937	-0.131257636	0.521801344	-0.103811145	0.429393618	0.007406207	0.960868794	-0.084238937	0.568929765	-0.46764447	0.002617022	-0.440197978	0.000885398	-0.328980626	0.014486622	-0.42062577	0.001669274	0.027446492	0.887347668	0.138663843	0.407024011	0.047018699	0.836082202	0.111217352	0.511103675	0.019572208	0.952603145	-0.091645144	0.546217425
